# Culture-enriched metagenomics enables genome-resolved detection of low abundance ESKAPE and *Vibrio* pathogens in coastal habitats

**DOI:** 10.64898/2026.05.14.725077

**Authors:** Jia Yee Ho, Dalong Hu, Deborah Yebon Kang, Clarence Bo Wen Sim, Winona Wijaya, Yann Felix Boucher

**Author notes:** **Corresponding author:** Yann Felix Boucher. Equal contribution and first authorship (Jia Yee Ho, Dalong Hu).

## Abstract

Coastal marine environments are increasingly recognised as reservoirs of antimicrobial-resistant (AMR) pathogens. However, it remains challenging to recover high-quality genomes of clinically relevant bacteria present at low abundance from complex natural systems. Here, we applied culture-enriched metagenomics to systematically track the diversity and dynamics of major AMR pathogens within the coastal marine system of St. John’s Island, Singapore, as a model ecosystem for pathogen surveillance. Selective media-based enrichment recovered 773 metagenome-assembled genomes (MAGs) from 92 multi-matrix environmental samples, which includes coastal water, sediment, and seaweed, capturing diverse AMR ESKAPE and *Vibrio* species. Distinct bacterial signatures and dispersal patterns were observed in each niche, for example, microbes that signal human impact was detected at the beach, while fish-associated pathogens were present at the aquaculture facility outlet. Notably, the high-quality MAGs enabled subspecies-level identification and supported the AMR gene detection across six distinct coastal habitats. Detailed differences in the recovery of specific pathogens across enrichment media were also identified, demonstrating the method’s efficacy in finding media suitable for surveillance of specific organisms, such as deciding between liquid or solid formulations. MAGs recovered from culture-enriched metagenomics were highly similar to genomes obtained from pure isolates, as demonstrated for *Klebsiella pneumoniae*. The preserved culture-enriched stocks were capable of recovering organisms of interest when individual isolates were required for further study. Overall, our findings highlight the utility of culture-enriched metagenomics as a cost-effective, sensitive approach to uncovering the genomic landscape of pathogens with environmental reservoirs, with implications for AMR surveillance and ecological risk assessment.
