## Supplementary table 1 for "Culture-enriched metagenomics enables genome-resolved detection of low abundance ESKAPE and *Vibrio* pathogens in coastal habitats"

### Sheet: Sheet1
Supplementary table S1: Comparative abundance of direct and culture-enriched metagenomics of all coastal water samples (n=6 for each category). The top 10 species detected by direct metagenomics, ESKAPE pathogens (Acinetobacter baumannii, Enterobacter cloacae, Enterococcus faecium, Escherichia coli, Klebsiella pneumoniae, Pseudomonas aeruginosa, and Staphylococcus aureus), and pathogenic Vibrio s…
Species	Medium	Reads	Total library reads	Total reads (million)	Proportion	Percentage (%)	Normalised reads per million (RPM)	Combined RPM for target species
Pseudoalteromonas profundi	Direct	1943945	38306308	38.3063	0.0507474	5.07474	50747.4
Tenacibaculum sp. KUL152	Direct	1473481	38306308	38.3063	0.0384658	3.84658	38465.8
GGB27332 SGB39581	Direct	1366474	38306308	38.3063	0.0356723	3.56723	35672.3
Rhodobacteraceae bacterium HIMB11	Direct	1259314	38306308	38.3063	0.0328748	3.28748	32874.8
Rhodobacteraceae bacterium	Direct	809275	38306308	38.3063	0.0211264	2.11264	21126.4
Marinobacterium sp. xm a 127	Direct	716747	38306308	38.3063	0.0187109	1.87109	18710.9
Marinomonas communis	Direct	628282	38306308	38.3063	0.0164015	1.64015	16401.5
Phaeobacter italicus	Direct	603992	38306308	38.3063	0.0157674	1.57674	15767.4
Synechococcus sp. A15 44	Direct	529001	38306308	38.3063	0.0138098	1.38098	13809.8
Cellulomonas SGB47014	Direct	524881	38306308	38.3063	0.0137022	1.37022	13702.2
Vibrio alginolyticus	Direct	3850	38306308	38.3063	0.000100506	0.0100506	100.506	300.133
Vibrio fluvialis	Direct	3134	38306308	38.3063	8.18142e-05	0.00818142	81.8142
Vibrio parahaemolyticus	Direct	3098	38306308	38.3063	8.08744e-05	0.00808744	80.8744
Klebsiella pneumoniae	Direct	807	38306308	38.3063	2.1067e-05	0.0021067	21.067
Vibrio furnissii	Direct	507	38306308	38.3063	1.32354e-05	0.00132354	13.2354
Escherichia coli	Direct	101	38306308	38.3063	2.63664e-06	0.000263664	2.63664
Acinetobacter baumannii	Direct	0	38306308	38.3063	0	0	0
Enterobacter cloacae	Direct	0	38306308	38.3063	0	0	0
Enterococcus faecium	Direct	0	38306308	38.3063	0	0	0
Pseudomonas aeruginosa	Direct	0	38306308	38.3063	0	0	0
Staphylococcus aureus	Direct	0	38306308	38.3063	0	0	0
Vibrio cholerae	Direct	0	38306308	38.3063	0	0	0
Vibrio vulnificus	Direct	0	38306308	38.3063	0	0	0
Vibrio fluvialis	BPW	43491205	200672564	200.673	0.216727	21.6727	216727	313488
Vibrio parahaemolyticus	BPW	7859202	200672564	200.673	0.0391643	3.91643	39164.3
Acinetobacter baumannii	BPW	5809585	200672564	200.673	0.0289506	2.89506	28950.6
Vibrio alginolyticus	BPW	3672882	200672564	200.673	0.0183029	1.83029	18302.9
Klebsiella pneumoniae	BPW	754859	200672564	200.673	0.00376165	0.376165	3761.65
Vibrio furnissii	BPW	465805	200672564	200.673	0.00232122	0.232122	2321.22
Escherichia coli	BPW	294717	200672564	200.673	0.00146865	0.146865	1468.65
Vibrio vulnificus	BPW	280424	200672564	200.673	0.00139742	0.139742	1397.42
Vibrio cholerae	BPW	252115	200672564	200.673	0.00125635	0.125635	1256.35
Pseudomonas aeruginosa	BPW	22803	200672564	200.673	0.000113633	0.0113633	113.633
Enterococcus faecium	BPW	4920	200672564	200.673	2.45176e-05	0.00245176	24.5176
Cellulomonas SGB47014	BPW	0	200672564	200.673	0	0	0
Enterobacter cloacae	BPW	0	200672564	200.673	0	0	0
GGB27332 SGB39581	BPW	0	200672564	200.673	0	0	0
Marinobacterium sp. xm a 127	BPW	0	200672564	200.673	0	0	0
Marinomonas communis	BPW	0	200672564	200.673	0	0	0
Phaeobacter italicus	BPW	0	200672564	200.673	0	0	0
Pseudoalteromonas profundi	BPW	0	200672564	200.673	0	0	0
Rhodobacteraceae bacterium	BPW	0	200672564	200.673	0	0	0
Rhodobacteraceae bacterium HIMB11	BPW	0	200672564	200.673	0	0	0
Staphylococcus aureus	BPW	0	200672564	200.673	0	0	0
Synechococcus sp. A15 44	BPW	0	200672564	200.673	0	0	0
Tenacibaculum sp. KUL152	BPW	0	200672564	200.673	0	0	0
Escherichia coli	MacB	37053812	177836050	177.836	0.208359	20.8359	208359	334028
Klebsiella pneumoniae	MacB	20725800	177836050	177.836	0.116544	11.6544	116544
Acinetobacter baumannii	MacB	1438086	177836050	177.836	0.00808658	0.808658	8086.58
Enterococcus faecium	MacB	71878	177836050	177.836	0.000404181	0.0404181	404.181
Vibrio fluvialis	MacB	60248	177836050	177.836	0.000338784	0.0338784	338.784
Pseudomonas aeruginosa	MacB	21695	177836050	177.836	0.000121994	0.0121994	121.994
Enterobacter cloacae	MacB	13655	177836050	177.836	7.67842e-05	0.00767842	76.7842
Vibrio cholerae	MacB	13599	177836050	177.836	7.64693e-05	0.00764693	76.4693
Vibrio alginolyticus	MacB	2621	177836050	177.836	1.47383e-05	0.00147383	14.7383
Vibrio furnissii	MacB	910	177836050	177.836	5.11707e-06	0.000511707	5.11707
Cellulomonas SGB47014	MacB	0	177836050	177.836	0	0	0
GGB27332 SGB39581	MacB	0	177836050	177.836	0	0	0
Marinobacterium sp. xm a 127	MacB	0	177836050	177.836	0	0	0
Marinomonas communis	MacB	0	177836050	177.836	0	0	0
Phaeobacter italicus	MacB	0	177836050	177.836	0	0	0
Pseudoalteromonas profundi	MacB	0	177836050	177.836	0	0	0
Rhodobacteraceae bacterium	MacB	0	177836050	177.836	0	0	0
Rhodobacteraceae bacterium HIMB11	MacB	0	177836050	177.836	0	0	0
Staphylococcus aureus	MacB	0	177836050	177.836	0	0	0
Synechococcus sp. A15 44	MacB	0	177836050	177.836	0	0	0
Tenacibaculum sp. KUL152	MacB	0	177836050	177.836	0	0	0
Vibrio parahaemolyticus	MacB	0	177836050	177.836	0	0	0
Vibrio vulnificus	MacB	0	177836050	177.836	0	0	0
Vibrio fluvialis	TSB	23454475	166534204	166.534	0.140839	14.0839	140839	222315
Klebsiella pneumoniae	TSB	4453487	166534204	166.534	0.0267422	2.67422	26742.2
Escherichia coli	TSB	3491413	166534204	166.534	0.0209651	2.09651	20965.1
Vibrio parahaemolyticus	TSB	1715844	166534204	166.534	0.0103033	1.03033	10303.3
Acinetobacter baumannii	TSB	1510764	166534204	166.534	0.00907179	0.907179	9071.79
Vibrio alginolyticus	TSB	1240480	166534204	166.534	0.0074488	0.74488	7448.8
Enterococcus faecium	TSB	769688	166534204	166.534	0.0046218	0.46218	4621.8
Vibrio vulnificus	TSB	243385	166534204	166.534	0.00146147	0.146147	1461.47
Vibrio cholerae	TSB	68978	166534204	166.534	0.000414197	0.0414197	414.197
Pseudomonas aeruginosa	TSB	41776	166534204	166.534	0.000250855	0.0250855	250.855
Vibrio furnissii	TSB	28886	166534204	166.534	0.000173454	0.0173454	173.454
Enterobacter cloacae	TSB	2803	166534204	166.534	1.68314e-05	0.00168314	16.8314
Staphylococcus aureus	TSB	1001	166534204	166.534	6.01078e-06	0.000601078	6.01078
Synechococcus sp. A15 44	TSB	870	166534204	166.534	5.22415e-06	0.000522415	5.22415
Phaeobacter italicus	TSB	387	166534204	166.534	2.32385e-06	0.000232385	2.32385
Cellulomonas SGB47014	TSB	0	166534204	166.534	0	0	0
GGB27332 SGB39581	TSB	0	166534204	166.534	0	0	0
Marinobacterium sp. xm a 127	TSB	0	166534204	166.534	0	0	0
Marinomonas communis	TSB	0	166534204	166.534	0	0	0
Pseudoalteromonas profundi	TSB	0	166534204	166.534	0	0	0
Rhodobacteraceae bacterium	TSB	0	166534204	166.534	0	0	0
Rhodobacteraceae bacterium HIMB11	TSB	0	166534204	166.534	0	0	0
Tenacibaculum sp. KUL152	TSB	0	166534204	166.534	0	0	0
Vibrio fluvialis	Pseu	1213995	98708560	98.7086	0.0122988	1.22988	12298.8	42275.9
Vibrio alginolyticus	Pseu	802521	98708560	98.7086	0.00813021	0.813021	8130.21
Klebsiella pneumoniae	Pseu	782432	98708560	98.7086	0.00792669	0.792669	7926.69
Escherichia coli	Pseu	541978	98708560	98.7086	0.00549069	0.549069	5490.69
Vibrio parahaemolyticus	Pseu	455069	98708560	98.7086	0.00461023	0.461023	4610.23
Pseudomonas aeruginosa	Pseu	183771	98708560	98.7086	0.00186175	0.186175	1861.75
Acinetobacter baumannii	Pseu	86631	98708560	98.7086	0.000877644	0.0877644	877.644
Vibrio furnissii	Pseu	62142	98708560	98.7086	0.00062955	0.062955	629.55
Vibrio cholerae	Pseu	44454	98708560	98.7086	0.000450356	0.0450356	450.356
Cellulomonas SGB47014	Pseu	0	98708560	98.7086	0	0	0
Enterobacter cloacae	Pseu	0	98708560	98.7086	0	0	0
Enterococcus faecium	Pseu	0	98708560	98.7086	0	0	0
GGB27332 SGB39581	Pseu	0	98708560	98.7086	0	0	0
Marinobacterium sp. xm a 127	Pseu	0	98708560	98.7086	0	0	0
Marinomonas communis	Pseu	0	98708560	98.7086	0	0	0
Phaeobacter italicus	Pseu	0	98708560	98.7086	0	0	0
Pseudoalteromonas profundi	Pseu	0	98708560	98.7086	0	0	0
Rhodobacteraceae bacterium	Pseu	0	98708560	98.7086	0	0	0
Rhodobacteraceae bacterium HIMB11	Pseu	0	98708560	98.7086	0	0	0
Staphylococcus aureus	Pseu	0	98708560	98.7086	0	0	0
Synechococcus sp. A15 44	Pseu	0	98708560	98.7086	0	0	0
Tenacibaculum sp. KUL152	Pseu	0	98708560	98.7086	0	0	0
Vibrio vulnificus	Pseu	0	98708560	98.7086	0	0	0
Klebsiella pneumoniae	MacA	8597901	145472922	145.473	0.0591031	5.91031	59103.1	138909
Vibrio alginolyticus	MacA	8195332	145472922	145.473	0.0563358	5.63358	56335.8
Escherichia coli	MacA	1554797	145472922	145.473	0.0106879	1.06879	10687.9
Vibrio parahaemolyticus	MacA	728204	145472922	145.473	0.00500577	0.500577	5005.77
Pseudomonas aeruginosa	MacA	528837	145472922	145.473	0.0036353	0.36353	3635.3
Vibrio fluvialis	MacA	359481	145472922	145.473	0.00247112	0.247112	2471.12
Enterobacter cloacae	MacA	129987	145472922	145.473	0.000893548	0.0893548	893.548
Acinetobacter baumannii	MacA	80153	145472922	145.473	0.000550982	0.0550982	550.982
Enterococcus faecium	MacA	21750	145472922	145.473	0.000149512	0.0149512	149.512
Vibrio vulnificus	MacA	7803	145472922	145.473	5.36388e-05	0.00536388	53.6388
Vibrio furnissii	MacA	1997	145472922	145.473	1.37276e-05	0.00137276	13.7276
Vibrio cholerae	MacA	1248	145472922	145.473	8.57892e-06	0.000857892	8.57892
Cellulomonas SGB47014	MacA	0	145472922	145.473	0	0	0
GGB27332 SGB39581	MacA	0	145472922	145.473	0	0	0
Marinobacterium sp. xm a 127	MacA	0	145472922	145.473	0	0	0
Marinomonas communis	MacA	0	145472922	145.473	0	0	0
Phaeobacter italicus	MacA	0	145472922	145.473	0	0	0
Pseudoalteromonas profundi	MacA	0	145472922	145.473	0	0	0
Rhodobacteraceae bacterium	MacA	0	145472922	145.473	0	0	0
Rhodobacteraceae bacterium HIMB11	MacA	0	145472922	145.473	0	0	0
Staphylococcus aureus	MacA	0	145472922	145.473	0	0	0
Synechococcus sp. A15 44	MacA	0	145472922	145.473	0	0	0
Tenacibaculum sp. KUL152	MacA	0	145472922	145.473	0	0	0
Vibrio alginolyticus	TSA	3160037	128120402	128.12	0.0246646	2.46646	24664.6	83974
Vibrio parahaemolyticus	TSA	2741564	128120402	128.12	0.0213983	2.13983	21398.3
Klebsiella pneumoniae	TSA	2568340	128120402	128.12	0.0200463	2.00463	20046.3
Vibrio fluvialis	TSA	1377729	128120402	128.12	0.0107534	1.07534	10753.4
Escherichia coli	TSA	587240	128120402	128.12	0.0045835	0.45835	4583.5
Pseudomonas aeruginosa	TSA	272727	128120402	128.12	0.00212868	0.212868	2128.68
Acinetobacter baumannii	TSA	39028	128120402	128.12	0.00030462	0.030462	304.62
Enterococcus faecium	TSA	10383	128120402	128.12	8.1041e-05	0.0081041	81.041
Vibrio furnissii	TSA	1733	128120402	128.12	1.35263e-05	0.00135263	13.5263
Cellulomonas SGB47014	TSA	0	128120402	128.12	0	0	0
Enterobacter cloacae	TSA	0	128120402	128.12	0	0	0
GGB27332 SGB39581	TSA	0	128120402	128.12	0	0	0
Marinobacterium sp. xm a 127	TSA	0	128120402	128.12	0	0	0
Marinomonas communis	TSA	0	128120402	128.12	0	0	0
Phaeobacter italicus	TSA	0	128120402	128.12	0	0	0
Pseudoalteromonas profundi	TSA	0	128120402	128.12	0	0	0
Rhodobacteraceae bacterium	TSA	0	128120402	128.12	0	0	0
Rhodobacteraceae bacterium HIMB11	TSA	0	128120402	128.12	0	0	0
Staphylococcus aureus	TSA	0	128120402	128.12	0	0	0
Synechococcus sp. A15 44	TSA	0	128120402	128.12	0	0	0
Tenacibaculum sp. KUL152	TSA	0	128120402	128.12	0	0	0
Vibrio cholerae	TSA	0	128120402	128.12	0	0	0
Vibrio vulnificus	TSA	0	128120402	128.12	0	0	0
