## Supplementary table 2 for "Culture-enriched metagenomics enables genome-resolved detection of low abundance ESKAPE and *Vibrio* pathogens in coastal habitats"

### Sheet: Sheet1
Supplementary table S2: MAG quality of pathogens (Vibrio and ESKAPE species of the top 20 most abundant MAGs)
MAGs	Completion	Contamination	GC	Length	N50	Contigs(>300bp)	CDS	tRNA	rRNA	Kingdom	Phylum	Class	Order	Family	Genus	Species	MLST	ST	AMR genes	Predicted AMR Phenotype	Plasmid
SJIM21.6	70.64	0	0.508	4064895	93340	148	3708	42	2	Bacteria	Pseudomonadota	Gammaproteobacteria	Vibrionales	Vibrionaceae	Vibrio	Vibrio fluvialis	-	-	None	Sensitive	None
SJIM15.1	52.58	0	0.508	2255950	26289	153	2047	19	1	Bacteria	Pseudomonadota	Gammaproteobacteria	Vibrionales	Vibrionaceae	Vibrio	Vibrio fluvialis	-	-	None	Sensitive	None
SJIM31.15	95.15	1.32	0.504	4260795	46753	152	3947	38	0	Bacteria	Pseudomonadota	Gammaproteobacteria	Vibrionales	Vibrionaceae	Vibrio	Vibrio fluvialis	-	-	None	Sensitive	None
SJIM31.17	96.24	1.127	0.506	4389718	30891	302	4007	40	3	Bacteria	Pseudomonadota	Gammaproteobacteria	Vibrionales	Vibrionaceae	Vibrio	Vibrio fluvialis	-	-	None	Sensitive	None
SJIM51.1	89.49	0.21	0.508	3880466	28100	225	3547	24	0	Bacteria	Pseudomonadota	Gammaproteobacteria	Vibrionales	Vibrionaceae	Vibrio	Vibrio fluvialis	-	-	None	Sensitive	None
SJIM53.7	96.91	0.803	0.508	4252183	74341	137	3902	41	3	Bacteria	Pseudomonadota	Gammaproteobacteria	Vibrionales	Vibrionaceae	Vibrio	Vibrio fluvialis	-	-	None	Sensitive	None
SJIM39.4	57.05	1.724	0.509	2739012	27791	293	2493	23	0	Bacteria	Pseudomonadota	Gammaproteobacteria	Vibrionales	Vibrionaceae	Vibrio	Vibrio fluvialis	-	-	None	Sensitive	None
SJIM26.2	57.52	0	0.505	3099516	15017	280	2873	15	0	Bacteria	Pseudomonadota	Gammaproteobacteria	Vibrionales	Vibrionaceae	Vibrio	Vibrio fluvialis	-	-	None	Sensitive	None
SJIM40.3	96.22	0.617	0.507	4147924	45122	165	3795	31	1	Bacteria	Pseudomonadota	Gammaproteobacteria	Vibrionales	Vibrionaceae	Vibrio	Vibrio fluvialis	-	-	None	Sensitive	None
SJIM45.1	93.51	6.553	0.507	4263915	63795	215	3892	36	3	Bacteria	Pseudomonadota	Gammaproteobacteria	Vibrionales	Vibrionaceae	Vibrio	Vibrio fluvialis	-	-	None	Sensitive	None
SJIM30.3	86.45	0.824	0.508	3872212	39670	157	3511	17	1	Bacteria	Pseudomonadota	Gammaproteobacteria	Vibrionales	Vibrionaceae	Vibrio	Vibrio fluvialis	-	-	None	Sensitive	None
SJIM43.2	94.75	0.675	0.507	4103836	20247	347	3777	35	1	Bacteria	Pseudomonadota	Gammaproteobacteria	Vibrionales	Vibrionaceae	Vibrio	Vibrio fluvialis	-	-	None	Sensitive	None
SJIM29.4	92.6	1.785	0.508	4049372	18715	534	3737	21	0	Bacteria	Pseudomonadota	Gammaproteobacteria	Vibrionales	Vibrionaceae	Vibrio	Vibrio fluvialis	-	-	None	Sensitive	None
SJIM57.3	96.45	0.996	0.506	4123609	27246	299	3778	27	1	Bacteria	Pseudomonadota	Gammaproteobacteria	Vibrionales	Vibrionaceae	Vibrio	Vibrio fluvialis	-	-	None	Sensitive	None
SJIM61.3	94.15	1.03	0.508	4128276	37777	182	3771	29	0	Bacteria	Pseudomonadota	Gammaproteobacteria	Vibrionales	Vibrionaceae	Vibrio	Vibrio fluvialis	-	-	None	Sensitive	None
SJIM15.6	96.06	0.893	0.505	4409962	51186	154	4028	41	0	Bacteria	Pseudomonadota	Gammaproteobacteria	Vibrionales	Vibrionaceae	Vibrio	Vibrio fluvialis	vibrio	-	None	Sensitive	None
SJIM16.4	95.31	1.089	0.508	4040205	34455	177	3685	25	1	Bacteria	Pseudomonadota	Gammaproteobacteria	Vibrionales	Vibrionaceae	Vibrio	Vibrio fluvialis	vibrio	-	None	Sensitive	None
SJIM17.6	96.96	1.104	0.505	4595204	38196	216	4221	28	1	Bacteria	Pseudomonadota	Gammaproteobacteria	Vibrionales	Vibrionaceae	Vibrio	Vibrio fluvialis	vibrio	-	None	Sensitive	None
SJIM18.2	96.15	1.76	0.503	4743982	36078	425	4368	41	2	Bacteria	Pseudomonadota	Gammaproteobacteria	Vibrionales	Vibrionaceae	Vibrio	Vibrio fluvialis	vibrio	-	None	Sensitive	None
SJIM19.1	97.55	0.942	0.505	4295900	74048	208	3942	41	1	Bacteria	Pseudomonadota	Gammaproteobacteria	Vibrionales	Vibrionaceae	Vibrio	Vibrio fluvialis	vibrio	-	None	Sensitive	None
SJIM11.5	95.02	1.488	0.507	4185731	59720	194	3856	45	1	Bacteria	Pseudomonadota	Gammaproteobacteria	Vibrionales	Vibrionaceae	Vibrio	Vibrio fluvialis	vibrio	-	None	Sensitive	None
SJIM10.1	97.34	1.285	0.507	4272469	59291	115	3880	46	0	Bacteria	Pseudomonadota	Gammaproteobacteria	Vibrionales	Vibrionaceae	Vibrio	Vibrio fluvialis	vibrio	-	None	Sensitive	None
SJIM12.7	98.87	1.373	0.503	4603324	52510	155	4200	35	1	Bacteria	Pseudomonadota	Gammaproteobacteria	Vibrionales	Vibrionaceae	Vibrio	Vibrio fluvialis	vibrio	-	None	Sensitive	None
SJIM11.4	97.72	0.789	0.503	4472941	55761	147	4116	33	1	Bacteria	Pseudomonadota	Gammaproteobacteria	Vibrionales	Vibrionaceae	Vibrio	Vibrio fluvialis	vibrio	-	None	Sensitive	None
SJIM13.2	96.05	0.893	0.506	4187626	45412	173	3808	34	1	Bacteria	Pseudomonadota	Gammaproteobacteria	Vibrionales	Vibrionaceae	Vibrio	Vibrio fluvialis	vibrio	-	None	Sensitive	None
SJIM12.1	95.95	1.227	0.506	4093332	53768	178	3794	39	2	Bacteria	Pseudomonadota	Gammaproteobacteria	Vibrionales	Vibrionaceae	Vibrio	Vibrio fluvialis	vibrio	-	None	Sensitive	None
SJIM14.5	99.93	1.443	0.503	4671116	244888	56	4286	42	1	Bacteria	Pseudomonadota	Gammaproteobacteria	Vibrionales	Vibrionaceae	Vibrio	Vibrio fluvialis	vibrio	-	None	Sensitive	None
SJIM14.2	98.55	0.617	0.508	4306003	147861	77	3956	41	3	Bacteria	Pseudomonadota	Gammaproteobacteria	Vibrionales	Vibrionaceae	Vibrio	Vibrio fluvialis	vibrio	-	None	Sensitive	None
SJIM13.2	63.63	5.471	0.513	2885346	17654	265	2631	17	1	Bacteria	Pseudomonadota	Gammaproteobacteria	Vibrionales	Vibrionaceae	Vibrio	Vibrio fluvialis	vibrio	-	None	Sensitive	None
SJIM23.3	60.5	0	0.504	3108014	6169	594	3041	21	1	Bacteria	Pseudomonadota	Gammaproteobacteria	Vibrionales	Vibrionaceae	Vibrio	Vibrio fluvialis	vibrio	-	None	Sensitive	None
SJIM22.12	93.42	1.533	0.506	4495864	32976	229	4176	29	1	Bacteria	Pseudomonadota	Gammaproteobacteria	Vibrionales	Vibrionaceae	Vibrio	Vibrio fluvialis	vibrio	-	None	Sensitive	None
SJIM23.6	96.61	0.938	0.507	4183683	51055	113	3814	33	1	Bacteria	Pseudomonadota	Gammaproteobacteria	Vibrionales	Vibrionaceae	Vibrio	Vibrio fluvialis	vibrio	-	None	Sensitive	None
SJIM24.1	99.93	0.966	0.502	4663639	579839	23	4287	45	3	Bacteria	Pseudomonadota	Gammaproteobacteria	Vibrionales	Vibrionaceae	Vibrio	Vibrio fluvialis	vibrio	-	None	Sensitive	None
SJIM46.7	96.35	1.116	0.508	4253098	25727	304	3863	26	1	Bacteria	Pseudomonadota	Gammaproteobacteria	Vibrionales	Vibrionaceae	Vibrio	Vibrio fluvialis	vibrio	-	None	Sensitive	None
SJIM47.9	99.47	0.634	0.503	4550677	215330	72	4204	48	2	Bacteria	Pseudomonadota	Gammaproteobacteria	Vibrionales	Vibrionaceae	Vibrio	Vibrio fluvialis	vibrio	-	None	Sensitive	None
SJIM49.4	89.2	0.551	0.502	3608174	26470	246	3365	27	2	Bacteria	Pseudomonadota	Gammaproteobacteria	Vibrionales	Vibrionaceae	Vibrio	Vibrio fluvialis	vibrio	-	None	Sensitive	None
SJIM32.11	94.99	1.514	0.506	4598826	26875	281	4277	28	2	Bacteria	Pseudomonadota	Gammaproteobacteria	Vibrionales	Vibrionaceae	Vibrio	Vibrio fluvialis	vibrio	-	None	Sensitive	None
SJIM50.1	99.65	2.301	0.5	4900341	111524	94	4542	45	1	Bacteria	Pseudomonadota	Gammaproteobacteria	Vibrionales	Vibrionaceae	Vibrio	Vibrio fluvialis	vibrio	-	None	Sensitive	None
SJIM34.4	96.64	0.893	0.505	4533815	37725	179	4173	24	1	Bacteria	Pseudomonadota	Gammaproteobacteria	Vibrionales	Vibrionaceae	Vibrio	Vibrio fluvialis	vibrio	-	None	Sensitive	None
SJIM52.3	99.93	0.656	0.502	4604938	163156	61	4237	43	1	Bacteria	Pseudomonadota	Gammaproteobacteria	Vibrionales	Vibrionaceae	Vibrio	Vibrio fluvialis	vibrio	-	None	Sensitive	None
SJIM37.1	97.53	1.309	0.508	4267288	24684	354	3891	36	1	Bacteria	Pseudomonadota	Gammaproteobacteria	Vibrionales	Vibrionaceae	Vibrio	Vibrio fluvialis	vibrio	-	None	Sensitive	None
SJIM33.1	96.95	0.942	0.507	4447441	33135	219	4032	43	0	Bacteria	Pseudomonadota	Gammaproteobacteria	Vibrionales	Vibrionaceae	Vibrio	Vibrio fluvialis	vibrio	-	None	Sensitive	None
SJIM36.5	99.1	0.883	0.506	4414059	44878	198	4019	40	1	Bacteria	Pseudomonadota	Gammaproteobacteria	Vibrionales	Vibrionaceae	Vibrio	Vibrio fluvialis	vibrio	-	None	Sensitive	None
SJIM25.5	96.7	0.837	0.504	4368768	50117	151	3987	21	0	Bacteria	Pseudomonadota	Gammaproteobacteria	Vibrionales	Vibrionaceae	Vibrio	Vibrio fluvialis	vibrio	-	None	Sensitive	None
SJIM37.8	90.61	1.146	0.509	3851836	21979	326	3511	22	0	Bacteria	Pseudomonadota	Gammaproteobacteria	Vibrionales	Vibrionaceae	Vibrio	Vibrio fluvialis	vibrio	-	None	Sensitive	None
SJIM38.5	59.27	1.053	0.504	2363010	3572	720	2384	17	0	Bacteria	Pseudomonadota	Gammaproteobacteria	Vibrionales	Vibrionaceae	Vibrio	Vibrio fluvialis	vibrio	-	None	Sensitive	None
SJIM27.3	73.74	0.297	0.504	3279940	23212	211	3001	13	0	Bacteria	Pseudomonadota	Gammaproteobacteria	Vibrionales	Vibrionaceae	Vibrio	Vibrio fluvialis	vibrio	-	None	Sensitive	None
SJIM44.1	98.27	0.932	0.506	4329046	47232	197	3938	41	2	Bacteria	Pseudomonadota	Gammaproteobacteria	Vibrionales	Vibrionaceae	Vibrio	Vibrio fluvialis	vibrio	-	None	Sensitive	None
SJIM41.1	95.92	0.71	0.505	4226826	67657	139	3883	55	2	Bacteria	Pseudomonadota	Gammaproteobacteria	Vibrionales	Vibrionaceae	Vibrio	Vibrio fluvialis	vibrio	-	None	Sensitive	None
SJIM28.3	98.78	1.116	0.501	4648265	256978	62	4266	49	4	Bacteria	Pseudomonadota	Gammaproteobacteria	Vibrionales	Vibrionaceae	Vibrio	Vibrio fluvialis	vibrio	-	None	Sensitive	None
SJIM42.1	90.38	1.967	0.507	3927207	22967	292	3594	39	1	Bacteria	Pseudomonadota	Gammaproteobacteria	Vibrionales	Vibrionaceae	Vibrio	Vibrio fluvialis	vibrio	-	None	Sensitive	None
SJIM54.8	96.76	0.893	0.506	4256789	51767	133	3922	39	2	Bacteria	Pseudomonadota	Gammaproteobacteria	Vibrionales	Vibrionaceae	Vibrio	Vibrio fluvialis	vibrio	-	None	Sensitive	None
SJIM38.6	98.73	0.709	0.502	4516960	175833	89	4175	47	2	Bacteria	Pseudomonadota	Gammaproteobacteria	Vibrionales	Vibrionaceae	Vibrio	Vibrio fluvialis	vibrio	-	None	Sensitive	None
SJIM40.11	93.71	0.629	0.509	4214419	29684	237	3839	24	1	Bacteria	Pseudomonadota	Gammaproteobacteria	Vibrionales	Vibrionaceae	Vibrio	Vibrio fluvialis	vibrio	-	None	Sensitive	None
SJIM59.10	97.13	0.786	0.507	4188489	26673	286	3798	26	1	Bacteria	Pseudomonadota	Gammaproteobacteria	Vibrionales	Vibrionaceae	Vibrio	Vibrio fluvialis	vibrio	-	None	Sensitive	None
SJIM42.1	95.49	1.825	0.507	4073721	12820	441	3850	25	0	Bacteria	Pseudomonadota	Gammaproteobacteria	Vibrionales	Vibrionaceae	Vibrio	Vibrio fluvialis	vibrio	-	qnrB4	ciprofloxacin I/R	None
SJIM63.10	95.02	0.686	0.507	4019997	29156	253	3637	28	0	Bacteria	Pseudomonadota	Gammaproteobacteria	Vibrionales	Vibrionaceae	Vibrio	Vibrio fluvialis	vibrio	-	None	Sensitive	None
SJIM64.1	99.05	1.233	0.502	4469299	27570	252	4189	37	1	Bacteria	Pseudomonadota	Gammaproteobacteria	Vibrionales	Vibrionaceae	Vibrio	Vibrio fluvialis	vibrio	-	None	Sensitive	None
SJIM65.4	98.79	0.655	0.507	4435801	84287	142	4101	41	4	Bacteria	Pseudomonadota	Gammaproteobacteria	Vibrionales	Vibrionaceae	Vibrio	Vibrio fluvialis	vibrio	-	None	Sensitive	None
SJIM44.7	81.36	3.448	0.508	4469669	41999	182	4084	40	1	Bacteria	Pseudomonadota	Gammaproteobacteria	Vibrionales	Vibrionaceae	Vibrio	Vibrio fluvialis	vibrio	-	None	Sensitive	None
SJIM17.1	57.05	0	0.458	2283272	46297	179	2036	17	1	Bacteria	Pseudomonadota	Gammaproteobacteria	Vibrionales	Vibrionaceae	Vibrio	Vibrio parahaemolyticus	-	-	None	Sensitive	None
SJIM14.4	53.76	0	0.455	5517894	21244	980	5020	23	2	Bacteria	Pseudomonadota	Gammaproteobacteria	Vibrionales	Vibrionaceae	Vibrio	Vibrio parahaemolyticus	-	-	blaCARB-33	ampicillin	None
SJIM49.8	84.15	6.3	0.451	5300671	12314	811	4794	34	0	Bacteria	Pseudomonadota	Gammaproteobacteria	Vibrionales	Vibrionaceae	Vibrio	Vibrio parahaemolyticus	-	-	blaCARB-20	ampicillin	None
SJIM27.6	59.65	5.172	0.455	4122055	21385	274	3620	24	1	Bacteria	Pseudomonadota	Gammaproteobacteria	Vibrionales	Vibrionaceae	Vibrio	Vibrio parahaemolyticus	-	-	blaCARB-18, blaCARB-42	ampicillin	None
SJIM30.2	62.06	3.448	0.458	2576678	23558	166	2281	9	0	Bacteria	Pseudomonadota	Gammaproteobacteria	Vibrionales	Vibrionaceae	Vibrio	Vibrio parahaemolyticus	-	-	None	Sensitive	None
SJIM18.9	93.1	5.047	0.456	4666622	32503	283	4118	29	1	Bacteria	Pseudomonadota	Gammaproteobacteria	Vibrionales	Vibrionaceae	Vibrio	Vibrio parahaemolyticus	vibrio	-	blaCARB-20	ampicillin	None
SJIM11.5	92.01	2.451	0.452	4821351	41479	432	4340	36	4	Bacteria	Pseudomonadota	Gammaproteobacteria	Vibrionales	Vibrionaceae	Vibrio	Vibrio parahaemolyticus	vibrio	-	blaCARB-41	ampicillin	None
SJIM52.6	96.19	0.418	0.456	4536932	45204	255	3998	32	2	Bacteria	Pseudomonadota	Gammaproteobacteria	Vibrionales	Vibrionaceae	Vibrio	Vibrio parahaemolyticus	vibrio	-	blaCARB-38	ampicillin	None
SJIM59.6	93.66	1.577	0.455	5116094	31901	514	4572	26	1	Bacteria	Pseudomonadota	Gammaproteobacteria	Vibrionales	Vibrionaceae	Vibrio	Vibrio parahaemolyticus	vibrio	-	blaCARB-18, dfrA31	ampicillin, trimethoprim	None
SJIM61.6	91.63	0.612	0.457	4400793	57551	219	3911	29	2	Bacteria	Pseudomonadota	Gammaproteobacteria	Vibrionales	Vibrionaceae	Vibrio	Vibrio parahaemolyticus	vibrio	-	blaCARB-41	ampicillin	None
SJIM15.4	95.5	0.893	0.456	4733421	33639	375	4140	28	2	Bacteria	Pseudomonadota	Gammaproteobacteria	Vibrionales	Vibrionaceae	Vibrio	Vibrio parahaemolyticus	vparahaemolyticus	-	blaCARB-18	ampicillin	None
SJIM16.6	92.69	0.154	0.455	4709214	104535	106	4189	25	0	Bacteria	Pseudomonadota	Gammaproteobacteria	Vibrionales	Vibrionaceae	Vibrio	Vibrio parahaemolyticus	vparahaemolyticus	-	blaCARB-44	ampicillin	None
SJIM21.1	97.14	1.275	0.456	4655828	32598	353	4079	28	2	Bacteria	Pseudomonadota	Gammaproteobacteria	Vibrionales	Vibrionaceae	Vibrio	Vibrio parahaemolyticus	vparahaemolyticus	-	blaCARB-35	ampicillin	None
SJIM19.14	75.47	4.31	0.451	6960115	31854	908	6260	38	8	Bacteria	Pseudomonadota	Gammaproteobacteria	Vibrionales	Vibrionaceae	Vibrio	Vibrio parahaemolyticus	vparahaemolyticus	-	blaCARB-18, dfrA31, qnrVC5	ampicillin, trimethoprim, ciprofloxacin I/R	None
SJIM20.4	95.34	0.447	0.455	4521066	41736	298	3982	22	1	Bacteria	Pseudomonadota	Gammaproteobacteria	Vibrionales	Vibrionaceae	Vibrio	Vibrio parahaemolyticus	vparahaemolyticus	-	blaCARB-29	ampicillin	None
SJIM12.6	90.43	1.697	0.457	4586293	53677	237	3996	34	0	Bacteria	Pseudomonadota	Gammaproteobacteria	Vibrionales	Vibrionaceae	Vibrio	Vibrio parahaemolyticus	vparahaemolyticus	-	blaCARB-35	ampicillin	None
SJIM21.9	99.15	8.617	0.453	5363954	95905	134	4842	38	2	Bacteria	Pseudomonadota	Gammaproteobacteria	Vibrionales	Vibrionaceae	Vibrio	Vibrio parahaemolyticus	vparahaemolyticus	984	blaCARB-45	ampicillin	None
SJIM31.9	98.46	0.499	0.455	4842172	64137	126	4302	31	0	Bacteria	Pseudomonadota	Gammaproteobacteria	Vibrionales	Vibrionaceae	Vibrio	Vibrio parahaemolyticus	vparahaemolyticus	-	blaCARB-18	ampicillin	None
SJIM46.10	89.09	1.119	0.454	4260449	20401	328	3754	26	1	Bacteria	Pseudomonadota	Gammaproteobacteria	Vibrionales	Vibrionaceae	Vibrio	Vibrio parahaemolyticus	vparahaemolyticus	-	blaCARB-41	ampicillin	None
SJIM51.4	95.42	0.409	0.457	4491761	22887	477	3919	36	0	Bacteria	Pseudomonadota	Gammaproteobacteria	Vibrionales	Vibrionaceae	Vibrio	Vibrio parahaemolyticus	vparahaemolyticus	-	blaCARB-18	ampicillin	None
SJIM35.9	61.2	3.448	0.455	4485278	31444	621	3951	36	1	Bacteria	Pseudomonadota	Gammaproteobacteria	Vibrionales	Vibrionaceae	Vibrio	Vibrio parahaemolyticus	vparahaemolyticus	-	blaCARB-33, blaCARB-42	ampicillin	None
SJIM53.1	97.06	0.132	0.457	4522395	45031	161	4014	29	0	Bacteria	Pseudomonadota	Gammaproteobacteria	Vibrionales	Vibrionaceae	Vibrio	Vibrio parahaemolyticus	vparahaemolyticus	-	blaCARB-18	ampicillin	None
SJIM37.6	98.13	0.655	0.456	4875186	94345	177	4344	40	1	Bacteria	Pseudomonadota	Gammaproteobacteria	Vibrionales	Vibrionaceae	Vibrio	Vibrio parahaemolyticus	vparahaemolyticus	-	blaCARB-20	ampicillin	None
SJIM37.10	85.06	7.987	0.456	4668027	20382	580	4118	32	7	Bacteria	Pseudomonadota	Gammaproteobacteria	Vibrionales	Vibrionaceae	Vibrio	Vibrio parahaemolyticus	vparahaemolyticus	-	blaCARB-33	ampicillin	None
SJIM43.4	78.4	0	0.457	4796579	81072	222	4262	37	1	Bacteria	Pseudomonadota	Gammaproteobacteria	Vibrionales	Vibrionaceae	Vibrio	Vibrio parahaemolyticus	vparahaemolyticus	-	blaCARB-41	ampicillin	None
SJIM41.2	92.54	2.483	0.455	4454927	27884	312	3975	28	1	Bacteria	Pseudomonadota	Gammaproteobacteria	Vibrionales	Vibrionaceae	Vibrio	Vibrio parahaemolyticus	vparahaemolyticus	-	blaCARB-26	ampicillin	None
SJIM63.15	93.14	4.334	0.456	5734031	9581	1029	4955	19	0	Bacteria	Pseudomonadota	Gammaproteobacteria	Vibrionales	Vibrionaceae	Vibrio	Vibrio parahaemolyticus	vparahaemolyticus	-	blaCARB-33	ampicillin	None
SJIM65.6	98.01	2.023	0.458	5197030	26369	512	4582	27	13	Bacteria	Pseudomonadota	Gammaproteobacteria	Vibrionales	Vibrionaceae	Vibrio	Vibrio parahaemolyticus	vparahaemolyticus	-	blaCARB-41	ampicillin	None
SJIM44.8	95.49	0.67	0.457	4554889	51051	195	4018	26	0	Bacteria	Pseudomonadota	Gammaproteobacteria	Vibrionales	Vibrionaceae	Vibrio	Vibrio parahaemolyticus	vparahaemolyticus	-	blaCARB-41	ampicillin	None
SJIM19.13	53.99	7.224	0.515	2224503	1787	1292	2330	3	0	Bacteria	Pseudomonadota	Gammaproteobacteria	Enterobacterales	Enterobacteriaceae	Escherichia	Escherichia coli	-	-	qnrB19	ciprofloxacin I/R	None
SJIM17.1	99.89	0.385	0.503	5234989	377445	82	4803	78	2	Bacteria	Pseudomonadota	Gammaproteobacteria	Enterobacterales	Enterobacteriaceae	Escherichia	Escherichia coli	ecoli_achtman_4	13684	None	Sensitive	None
SJIM19.1	99.65	0.077	0.506	4594020	127924	60	4283	64	2	Bacteria	Pseudomonadota	Gammaproteobacteria	Enterobacterales	Enterobacteriaceae	Escherichia	Escherichia coli	ecoli_achtman_4	5946	None	Sensitive	p0111
SJIM18.4	90.19	1.205	0.512	3779260	27037	242	3531	30	1	Bacteria	Pseudomonadota	Gammaproteobacteria	Enterobacterales	Enterobacteriaceae	Escherichia	Escherichia coli	ecoli_achtman_4	-	None	Sensitive	None
SJIM9.2	67.58	0	0.511	4124559	31843	329	3799	35	0	Bacteria	Pseudomonadota	Gammaproteobacteria	Enterobacterales	Enterobacteriaceae	Escherichia	Escherichia coli	ecoli_achtman_4	-	None	Sensitive	None
SJIM12.1	60.15	0	0.508	5659319	34567	550	5471	37	2	Bacteria	Pseudomonadota	Gammaproteobacteria	Enterobacterales	Enterobacteriaceae	Escherichia	Escherichia coli	ecoli_achtman_4	-	None	Sensitive	IncFIB(pNDM-Mar), IncHI1B(pNDM-MAR), IncX3
SJIM13.6	63.27	0	0.512	4095058	30551	243	3802	31	2	Bacteria	Pseudomonadota	Gammaproteobacteria	Enterobacterales	Enterobacteriaceae	Escherichia	Escherichia coli	ecoli_achtman_4	-	None	Sensitive	None
SJIM14.4	99.96	0.165	0.504	4936686	319095	83	4498	61	3	Bacteria	Pseudomonadota	Gammaproteobacteria	Enterobacterales	Enterobacteriaceae	Escherichia	Escherichia coli	ecoli_achtman_4	-	None	Sensitive	None
SJIM25.1	69.52	0.267	0.518	2710473	21150	198	2465	27	0	Bacteria	Pseudomonadota	Gammaproteobacteria	Enterobacterales	Enterobacteriaceae	Escherichia	Escherichia coli	ecoli_achtman_4	-	None	Sensitive	None
SJIM22.3	82.08	0.938	0.513	3598044	13672	372	3254	14	0	Bacteria	Pseudomonadota	Gammaproteobacteria	Enterobacterales	Enterobacteriaceae	Escherichia	Escherichia coli	ecoli_achtman_4	-	None	Sensitive	None
SJIM26.2	69.82	0	0.516	4063980	27263	465	3832	31	4	Bacteria	Pseudomonadota	Gammaproteobacteria	Enterobacterales	Enterobacteriaceae	Escherichia	Escherichia coli	ecoli_achtman_4	-	None	Sensitive	None
SJIM28.2	81.17	0.576	0.516	3507688	12313	388	3140	18	0	Bacteria	Pseudomonadota	Gammaproteobacteria	Enterobacterales	Enterobacteriaceae	Escherichia	Escherichia coli	ecoli_achtman_4	-	None	Sensitive	None
SJIM32.2	89.03	1.938	0.509	4393363	8943	826	4086	35	0	Bacteria	Pseudomonadota	Gammaproteobacteria	Enterobacterales	Enterobacteriaceae	Escherichia	Escherichia coli	ecoli_achtman_4	-	None	Sensitive	None
SJIM47.10	99.96	0.473	0.507	4951862	454351	29	4576	53	2	Bacteria	Pseudomonadota	Gammaproteobacteria	Enterobacterales	Enterobacteriaceae	Escherichia	Escherichia coli	ecoli_achtman_4	-	None	Sensitive	None
SJIM48.2	99.39	0.312	0.506	4684255	178057	51	4258	58	2	Bacteria	Pseudomonadota	Gammaproteobacteria	Enterobacterales	Enterobacteriaceae	Escherichia	Escherichia coli	ecoli_achtman_4	-	None	Sensitive	IncFIB(K)
SJIM34.2	99.88	0.29	0.505	5013873	156231	53	4651	62	2	Bacteria	Pseudomonadota	Gammaproteobacteria	Enterobacterales	Enterobacteriaceae	Escherichia	Escherichia coli	ecoli_achtman_4	1380	None	Sensitive	None
SJIM38.4	98.68	0.269	0.507	4652407	239361	46	4347	60	1	Bacteria	Pseudomonadota	Gammaproteobacteria	Enterobacterales	Enterobacteriaceae	Escherichia	Escherichia coli	ecoli_achtman_4	9827	None	Sensitive	None
SJIM27.2	93.69	0.385	0.509	4354902	57438	139	3984	45	1	Bacteria	Pseudomonadota	Gammaproteobacteria	Enterobacterales	Enterobacteriaceae	Escherichia	Escherichia coli	ecoli_achtman_4	-	None	Sensitive	None
SJIM40.6	99.72	1.463	0.506	5174825	355848	70	4783	52	3	Bacteria	Pseudomonadota	Gammaproteobacteria	Enterobacterales	Enterobacteriaceae	Escherichia	Escherichia coli	ecoli_achtman_4	-	None	Sensitive	IncFIB(K)
SJIM55.10	90.49	3.345	0.515	4568139	10688	703	4265	27	0	Bacteria	Pseudomonadota	Gammaproteobacteria	Enterobacterales	Enterobacteriaceae	Escherichia	Escherichia coli	ecoli_achtman_4	-	None	Sensitive	Col(BS512), IncFII(K)
SJIM58.2	91.13	1.462	0.504	4600685	21831	308	4204	39	0	Bacteria	Pseudomonadota	Gammaproteobacteria	Enterobacterales	Enterobacteriaceae	Escherichia	Escherichia coli	ecoli_achtman_4	-	None	Sensitive	IncFIB(H89-PhagePlasmid), IncN
SJIM40.8	85.18	0.515	0.511	3731248	18907	269	3391	23	0	Bacteria	Pseudomonadota	Gammaproteobacteria	Enterobacterales	Enterobacteriaceae	Escherichia	Escherichia coli	ecoli_achtman_4	-	None	Sensitive	None
SJIM62.2	92.66	2.374	0.509	4379056	43113	340	4087	41	1	Bacteria	Pseudomonadota	Gammaproteobacteria	Enterobacterales	Enterobacteriaceae	Escherichia	Escherichia coli	ecoli_achtman_4	-	mcr-3.12, tet(E)	colistin, tetracycline	IncFIB(K)
SJIM41.4	69.82	0	0.51	4266996	32060	284	3957	31	0	Bacteria	Pseudomonadota	Gammaproteobacteria	Enterobacterales	Enterobacteriaceae	Escherichia	Escherichia coli	ecoli_achtman_4	-	None	Sensitive	None
SJIM42.8	89.17	0.589	0.513	3846925	17785	359	3499	24	0	Bacteria	Pseudomonadota	Gammaproteobacteria	Enterobacterales	Enterobacteriaceae	Escherichia	Escherichia coli	ecoli_achtman_4	-	None	Sensitive	None
SJIM44.12	74.83	3.012	0.506	3890872	8616	568	3520	26	0	Bacteria	Pseudomonadota	Gammaproteobacteria	Enterobacterales	Enterobacteriaceae	Escherichia	Escherichia coli	ecoli_achtman_4	-	None	Sensitive	None
SJIM18.6	85.94	2.116	0.446	4512168	26394	279	3972	20	1	Bacteria	Pseudomonadota	Gammaproteobacteria	Vibrionales	Vibrionaceae	Vibrio	Vibrio alginolyticus	-	-	blaCARB-42	ampicillin	None
SJIM20.8	92.99	4.042	0.446	4861526	21000	514	4254	22	0	Bacteria	Pseudomonadota	Gammaproteobacteria	Vibrionales	Vibrionaceae	Vibrio	Vibrio alginolyticus	-	-	blaCARB-42	ampicillin	None
SJIM11.4	53.6	0	0.445	5322184	15773	491	4775	8	0	Bacteria	Pseudomonadota	Gammaproteobacteria	Vibrionales	Vibrionaceae	Vibrio	Vibrio alginolyticus	-	-	blaCARB-42	ampicillin	None
SJIM10.2	62.93	0	0.449	4199773	36128	306	3735	34	2	Bacteria	Pseudomonadota	Gammaproteobacteria	Vibrionales	Vibrionaceae	Vibrio	Vibrio alginolyticus	-	-	None	Sensitive	None
SJIM13.7	53.91	1.724	0.444	5542520	20809	413	4857	20	0	Bacteria	Pseudomonadota	Gammaproteobacteria	Vibrionales	Vibrionaceae	Vibrio	Vibrio alginolyticus	-	-	blaCARB-42	ampicillin	None
SJIM21.1	51.71	0.112	0.451	2011495	127784	52	1808	23	1	Bacteria	Pseudomonadota	Gammaproteobacteria	Vibrionales	Vibrionaceae	Vibrio	Vibrio alginolyticus	-	-	None	Sensitive	None
SJIM27.3	62.12	1.486	0.445	2838736	3017	1103	2508	11	0	Bacteria	Pseudomonadota	Gammaproteobacteria	Vibrionales	Vibrionaceae	Vibrio	Vibrio alginolyticus	-	-	blaCARB-42	ampicillin	None
SJIM46.13	54.46	5.172	0.446	4259589	27308	278	3860	24	1	Bacteria	Pseudomonadota	Gammaproteobacteria	Vibrionales	Vibrionaceae	Vibrio	Vibrio alginolyticus	-	-	blaCARB-42	ampicillin	None
SJIM47.12	51.72	3.346	0.441	3765856	2149	1942	3477	5	0	Bacteria	Pseudomonadota	Gammaproteobacteria	Vibrionales	Vibrionaceae	Vibrio	Vibrio alginolyticus	-	-	None	Sensitive	None
SJIM37.5	53.44	0	0.444	3700065	20530	349	3287	25	2	Bacteria	Pseudomonadota	Gammaproteobacteria	Vibrionales	Vibrionaceae	Vibrio	Vibrio alginolyticus	-	-	blaCARB-42	ampicillin	None
SJIM39.5	88.23	3.907	0.442	5852255	23824	376	5105	13	1	Bacteria	Pseudomonadota	Gammaproteobacteria	Vibrionales	Vibrionaceae	Vibrio	Vibrio alginolyticus	-	-	blaCARB-42	ampicillin	None
SJIM27.8	82.22	6.59	0.445	4124615	20305	286	3662	26	0	Bacteria	Pseudomonadota	Gammaproteobacteria	Vibrionales	Vibrionaceae	Vibrio	Vibrio alginolyticus	-	-	None	Sensitive	None
SJIM10.3	66.37	0	0.445	4830745	61300	225	4286	30	2	Bacteria	Pseudomonadota	Gammaproteobacteria	Vibrionales	Vibrionaceae	Vibrio	Vibrio alginolyticus	vibrio	-	blaCARB-42	ampicillin	None
SJIM31.16	91.47	3.619	0.452	4977133	17864	666	4427	25	2	Bacteria	Pseudomonadota	Gammaproteobacteria	Vibrionales	Vibrionaceae	Vibrio	Vibrio alginolyticus	vibrio	-	blaCARB-42	ampicillin	None
SJIM33.3	64.65	0	0.445	4298616	48911	456	3917	31	1	Bacteria	Pseudomonadota	Gammaproteobacteria	Vibrionales	Vibrionaceae	Vibrio	Vibrio alginolyticus	vibrio	-	blaCARB-42	ampicillin	None
SJIM35.1	58.1	0	0.439	5802153	10392	991	5273	25	1	Bacteria	Pseudomonadota	Gammaproteobacteria	Vibrionales	Vibrionaceae	Vibrio	Vibrio alginolyticus	vibrio	-	None	Sensitive	None
SJIM36.2	96.88	3.69	0.437	6401549	25652	580	5945	56	2	Bacteria	Pseudomonadota	Gammaproteobacteria	Vibrionales	Vibrionaceae	Vibrio	Vibrio alginolyticus	vibrio	-	blaCARB-42	ampicillin	None
SJIM25.1	98.22	3.858	0.447	5347009	31493	424	4713	32	0	Bacteria	Pseudomonadota	Gammaproteobacteria	Vibrionales	Vibrionaceae	Vibrio	Vibrio alginolyticus	vibrio	-	blaCARB-42	ampicillin	None
SJIM26.5	93.12	0.758	0.446	4436199	24921	252	3911	40	0	Bacteria	Pseudomonadota	Gammaproteobacteria	Vibrionales	Vibrionaceae	Vibrio	Vibrio alginolyticus	vibrio	-	None	Sensitive	None
SJIM45.2	96.69	1.2	0.447	4675231	30147	401	4076	24	0	Bacteria	Pseudomonadota	Gammaproteobacteria	Vibrionales	Vibrionaceae	Vibrio	Vibrio alginolyticus	vibrio	-	blaCARB-42	ampicillin	None
SJIM28.5	71.42	1.724	0.445	6594383	17448	830	5982	22	3	Bacteria	Pseudomonadota	Gammaproteobacteria	Vibrionales	Vibrionaceae	Vibrio	Vibrio alginolyticus	vibrio	-	blaCARB-42, mcr-4.3	ampicillin, colistin	None
SJIM56.4	95.11	1.361	0.447	4683040	44476	292	4118	33	0	Bacteria	Pseudomonadota	Gammaproteobacteria	Vibrionales	Vibrionaceae	Vibrio	Vibrio alginolyticus	vibrio	-	blaCARB-42	ampicillin	None
SJIM38.2	96.56	0.198	0.447	4549977	51542	148	4021	36	0	Bacteria	Pseudomonadota	Gammaproteobacteria	Vibrionales	Vibrionaceae	Vibrio	Vibrio alginolyticus	vibrio	-	blaCARB-42	ampicillin	None
SJIM40.14	57.35	6.739	0.453	1377073	24624	149	1223	6	2	Bacteria	Pseudomonadota	Gammaproteobacteria	Vibrionales	Vibrionaceae	Vibrio	Vibrio alginolyticus	vibrio	-	None	Sensitive	None
SJIM59.1	90.38	5.738	0.441	5789313	21421	686	5259	39	7	Bacteria	Pseudomonadota	Gammaproteobacteria	Vibrionales	Vibrionaceae	Vibrio	Vibrio alginolyticus	vibrio	-	blaCARB-42, qnrVC1	ampicillin, ciprofloxacin I/R	None
SJIM60.7	95.35	3.467	0.447	4570048	29458	387	4026	29	1	Bacteria	Pseudomonadota	Gammaproteobacteria	Vibrionales	Vibrionaceae	Vibrio	Vibrio alginolyticus	vibrio	-	blaCARB-42	ampicillin	None
SJIM18.11	53.44	0	0.583	4452261	9991	597	4500	14	0	Bacteria	Pseudomonadota	Gammaproteobacteria	Enterobacterales	Enterobacteriaceae	Klebsiella	Klebsiella pneumoniae	-	-	blaSHV-196, OqxA, OqxA, OqxB, OqxB	ampicillin, unknown[OqxA_1_EU370913], unknown[OqxB_1_EU370913]	None
SJIM46.6	57.05	0	0.589	3475622	6425	702	3505	22	1	Bacteria	Pseudomonadota	Gammaproteobacteria	Enterobacterales	Enterobacteriaceae	Klebsiella	Klebsiella pneumoniae	-	-	blaOKP-B-4, OqxA, OqxA	ampicillin, unknown[OqxA_1_EU370913]	None
SJIM42.10	53.44	1.724	0.589	3493794	5247	810	3559	8	0	Bacteria	Pseudomonadota	Gammaproteobacteria	Enterobacterales	Enterobacteriaceae	Klebsiella	Klebsiella pneumoniae	-	-	blaSHV-44, OqxA, OqxA, OqxB, OqxB	ampicillin, unknown[OqxA_1_EU370913], unknown[OqxB_1_EU370913]	None
SJIM25.3	70.68	0	0.584	4737441	22542	499	4562	32	0	Bacteria	Pseudomonadota	Gammaproteobacteria	Enterobacterales	Enterobacteriaceae	Klebsiella	Klebsiella pneumoniae	ecoli_achtman_4	-	blaSHV-96, OqxA, OqxA	ampicillin, unknown[OqxA_1_EU370913]	None
SJIM34.4	90.39	1.193	0.58	4732954	66525	281	4481	26	2	Bacteria	Pseudomonadota	Gammaproteobacteria	Enterobacterales	Enterobacteriaceae	Klebsiella	Klebsiella pneumoniae	ecoli_achtman_4	-	blaSHV-99, fosA6	ampicillin, ceftriaxone, fosfomycin	None
SJIM55.7	92.76	6.257	0.58	5016524	124999	179	4721	46	2	Bacteria	Pseudomonadota	Gammaproteobacteria	Enterobacterales	Enterobacteriaceae	Klebsiella	Klebsiella pneumoniae	ecoli_achtman_4	-	blaSHV-148	ampicillin	None
SJIM61.7	67.52	0	0.584	4444278	11951	573	4321	29	2	Bacteria	Pseudomonadota	Gammaproteobacteria	Enterobacterales	Enterobacteriaceae	Klebsiella	Klebsiella pneumoniae	ecoli_achtman_4	-	blaSHV-89, fosA, OqxA, OqxA, OqxB, OqxB	ampicillin, fosfomycin, unknown[OqxA_1_EU370913], unknown[OqxB_1_EU370913]	None
SJIM19.4	77.06	0	0.579	4900017	151559	107	4541	51	3	Bacteria	Pseudomonadota	Gammaproteobacteria	Enterobacterales	Enterobacteriaceae	Klebsiella	Klebsiella pneumoniae	klebsiella	-	blaSHV-89, fosA6, OqxA, OqxA, OqxB, OqxB	ampicillin, fosfomycin, unknown[OqxA_1_EU370913], unknown[OqxB_1_EU370913]	None
SJIM11.8	99.38	0.722	0.573	5284827	199370	66	4957	52	1	Bacteria	Pseudomonadota	Gammaproteobacteria	Enterobacterales	Enterobacteriaceae	Klebsiella	Klebsiella pneumoniae	klebsiella	716	blaSHV-27, fosA, OqxA, OqxA, OqxB, OqxB	ampicillin, fosfomycin, unknown[OqxA_1_EU370913], unknown[OqxB_1_EU370913]	ColRNAI, IncFIB(K)(pCAV1099-114)
SJIM9.1	99.1	0.077	0.578	5099036	46293	178	4786	50	1	Bacteria	Pseudomonadota	Gammaproteobacteria	Enterobacterales	Enterobacteriaceae	Klebsiella	Klebsiella pneumoniae	klebsiella	-	blaSHV-37, OqxA, OqxA, OqxB, OqxB	ampicillin, unknown[OqxA_1_EU370913], unknown[OqxB_1_EU370913]	None
SJIM12.3	91.7	1.311	0.582	4650135	24449	684	4587	41	1	Bacteria	Pseudomonadota	Gammaproteobacteria	Enterobacterales	Enterobacteriaceae	Klebsiella	Klebsiella pneumoniae	klebsiella	-	blaSHV-148, OqxA, OqxA, OqxB, OqxB	ampicillin, unknown[OqxA_1_EU370913], unknown[OqxB_1_EU370913]	None
SJIM13.5	94.18	0.591	0.582	4897336	68852	263	4667	49	2	Bacteria	Pseudomonadota	Gammaproteobacteria	Enterobacterales	Enterobacteriaceae	Klebsiella	Klebsiella pneumoniae	klebsiella	-	blaSHV-26, fosA, OqxA, OqxA, OqxB, OqxB	ampicillin, fosfomycin, unknown[OqxA_1_EU370913], unknown[OqxB_1_EU370913]	None
SJIM24.17	99.77	2.679	0.571	5482698	120755	119	5205	54	2	Bacteria	Pseudomonadota	Gammaproteobacteria	Enterobacterales	Enterobacteriaceae	Klebsiella	Klebsiella pneumoniae	klebsiella	-	blaSHV-27, OqxA, OqxA, OqxB, OqxB	ampicillin, unknown[OqxA_1_EU370913], unknown[OqxB_1_EU370913]	IncR
SJIM26.1	91.66	0.951	0.583	4648958	26869	269	4420	31	1	Bacteria	Pseudomonadota	Gammaproteobacteria	Enterobacterales	Enterobacteriaceae	Klebsiella	Klebsiella pneumoniae	klebsiella	-	blaSHV-185	ampicillin	None
SJIM27.1	72.74	0	0.582	4921247	50389	268	4661	50	2	Bacteria	Pseudomonadota	Gammaproteobacteria	Enterobacterales	Enterobacteriaceae	Klebsiella	Klebsiella pneumoniae	klebsiella	-	blaSHV-155, fosA6, OqxA, OqxA, OqxB, OqxB	ampicillin, fosfomycin, unknown[OqxA_1_EU370913], unknown[OqxB_1_EU370913]	None
SJIM35.15	74.37	1.466	0.575	3892010	2698	1642	4367	22	2	Bacteria	Pseudomonadota	Gammaproteobacteria	Enterobacterales	Enterobacteriaceae	Klebsiella	Klebsiella pneumoniae	klebsiella	-	OqxA, OqxA	unknown[OqxA_1_EU370913]	IncFIB(K), IncR
SJIM33.5	97.73	4.012	0.575	5268522	61426	240	5020	48	3	Bacteria	Pseudomonadota	Gammaproteobacteria	Enterobacterales	Enterobacteriaceae	Klebsiella	Klebsiella pneumoniae	klebsiella	-	blaSHV-27, fosA, OqxA, OqxA, OqxB, OqxB	ampicillin, fosfomycin, unknown[OqxA_1_EU370913], unknown[OqxB_1_EU370913]	ColRNAI
SJIM25.3	97.65	0.077	0.584	4624678	53610	154	4304	37	2	Bacteria	Pseudomonadota	Gammaproteobacteria	Enterobacterales	Enterobacteriaceae	Klebsiella	Klebsiella pneumoniae	klebsiella	-	blaSHV-96, fosA, OqxA, OqxA, OqxB, OqxB	ampicillin, fosfomycin, unknown[OqxA_1_EU370913], unknown[OqxB_1_EU370913]	None
SJIM40.5	96.74	0.334	0.579	4867992	107055	121	4581	54	4	Bacteria	Pseudomonadota	Gammaproteobacteria	Enterobacterales	Enterobacteriaceae	Klebsiella	Klebsiella pneumoniae	klebsiella	-	blaSHV-26, fosA, OqxA, OqxA, OqxB, OqxB	ampicillin, fosfomycin, unknown[OqxA_1_EU370913], unknown[OqxB_1_EU370913]	None
SJIM39.9	91.04	5.364	0.582	4820478	48045	169	4541	27	0	Bacteria	Pseudomonadota	Gammaproteobacteria	Enterobacterales	Enterobacteriaceae	Klebsiella	Klebsiella pneumoniae	klebsiella	-	blaSHV-148, OqxB, OqxB	ampicillin, unknown[OqxB_1_EU370913]	None
SJIM62.3	70.32	0	0.584	4570180	30800	500	4480	50	1	Bacteria	Pseudomonadota	Gammaproteobacteria	Enterobacterales	Enterobacteriaceae	Klebsiella	Klebsiella pneumoniae	klebsiella	-	blaSHV-148, fosA, OqxA, OqxA, OqxB, OqxB	ampicillin, fosfomycin, unknown[OqxA_1_EU370913], unknown[OqxB_1_EU370913]	None
SJIM41.1	94.29	0.493	0.581	4863760	85114	171	4607	40	2	Bacteria	Pseudomonadota	Gammaproteobacteria	Enterobacterales	Enterobacteriaceae	Klebsiella	Klebsiella pneumoniae	klebsiella	-	blaSHV-89, fosA6	ampicillin, fosfomycin	None
SJIM16.2	53.44	1.724	0.436	4958666	15308	648	4461	22	2	Bacteria	Pseudomonadota	Gammaproteobacteria	Vibrionales	Vibrionaceae	Vibrio	Vibrio plantisponsor	-	-	None	Sensitive	None
SJIM20.8	63.19	0.742	0.441	2327007	76039	50	2056	23	3	Bacteria	Pseudomonadota	Gammaproteobacteria	Vibrionales	Vibrionaceae	Vibrio	Vibrio plantisponsor	-	-	None	Sensitive	None
SJIM12.4	67.89	0	0.436	4947381	74078	239	4487	42	5	Bacteria	Pseudomonadota	Gammaproteobacteria	Vibrionales	Vibrionaceae	Vibrio	Vibrio plantisponsor	-	-	None	Sensitive	None
SJIM13.1	60.5	1.724	0.433	5568440	16265	803	5105	27	2	Bacteria	Pseudomonadota	Gammaproteobacteria	Vibrionales	Vibrionaceae	Vibrio	Vibrio plantisponsor	-	-	None	Sensitive	None
SJIM46.1	58.26	0	0.438	4568995	63138	233	4124	34	1	Bacteria	Pseudomonadota	Gammaproteobacteria	Vibrionales	Vibrionaceae	Vibrio	Vibrio plantisponsor	-	-	None	Sensitive	None
SJIM53.3	90.9	0.7	0.44	3719254	15512	478	3348	27	3	Bacteria	Pseudomonadota	Gammaproteobacteria	Vibrionales	Vibrionaceae	Vibrio	Vibrio plantisponsor	-	-	None	Sensitive	None
SJIM37.8	53.76	0	0.431	4613621	12070	474	4197	8	1	Bacteria	Pseudomonadota	Gammaproteobacteria	Vibrionales	Vibrionaceae	Vibrio	Vibrio plantisponsor	-	-	None	Sensitive	None
SJIM33.3	57.91	1.724	0.439	4834663	23411	574	4371	25	3	Bacteria	Pseudomonadota	Gammaproteobacteria	Vibrionales	Vibrionaceae	Vibrio	Vibrio plantisponsor	-	-	qnrS2	ciprofloxacin I/R	None
SJIM37.4	52.74	0	0.446	2627931	12091	548	2288	9	4	Bacteria	Pseudomonadota	Gammaproteobacteria	Vibrionales	Vibrionaceae	Vibrio	Vibrio plantisponsor	-	-	None	Sensitive	None
SJIM39.3	57.21	1.724	0.442	3372372	17814	425	3028	34	3	Bacteria	Pseudomonadota	Gammaproteobacteria	Vibrionales	Vibrionaceae	Vibrio	Vibrio plantisponsor	-	-	None	Sensitive	None
SJIM44.3	72.72	0	0.435	5095611	28194	468	4607	26	2	Bacteria	Pseudomonadota	Gammaproteobacteria	Vibrionales	Vibrionaceae	Vibrio	Vibrio plantisponsor	-	-	None	Sensitive	None
SJIM30.1	56.19	1.724	0.442	3746205	15368	321	3189	18	0	Bacteria	Pseudomonadota	Gammaproteobacteria	Vibrionales	Vibrionaceae	Vibrio	Vibrio plantisponsor	-	-	None	Sensitive	None
SJIM28.4	99.45	5.35	0.438	4768856	158777	70	4285	36	1	Bacteria	Pseudomonadota	Gammaproteobacteria	Vibrionales	Vibrionaceae	Vibrio	Vibrio plantisponsor	-	-	None	Sensitive	None
SJIM43.1	61.19	0	0.434	5220639	11267	701	4676	8	1	Bacteria	Pseudomonadota	Gammaproteobacteria	Vibrionales	Vibrionaceae	Vibrio	Vibrio plantisponsor	-	-	None	Sensitive	None
SJIM42.3	59.82	0	0.435	5312503	80405	191	4712	16	1	Bacteria	Pseudomonadota	Gammaproteobacteria	Vibrionales	Vibrionaceae	Vibrio	Vibrio plantisponsor	-	-	None	Sensitive	None
SJIM59.7	79.97	3.243	0.431	6363316	8850	985	5752	11	1	Bacteria	Pseudomonadota	Gammaproteobacteria	Vibrionales	Vibrionaceae	Vibrio	Vibrio plantisponsor	-	-	None	Sensitive	None
SJIM63.6	56.19	0	0.434	3120066	11336	502	2854	15	2	Bacteria	Pseudomonadota	Gammaproteobacteria	Vibrionales	Vibrionaceae	Vibrio	Vibrio plantisponsor	-	-	dfrA31	trimethoprim	None
SJIM65.15	87.79	6.203	0.442	4514642	29449	563	4139	27	4	Bacteria	Pseudomonadota	Gammaproteobacteria	Vibrionales	Vibrionaceae	Vibrio	Vibrio plantisponsor	-	-	None	Sensitive	None
SJIM15.5	64.65	0	0.488	3831733	32887	304	3345	24	1	Bacteria	Pseudomonadota	Gammaproteobacteria	Vibrionales	Vibrionaceae	Vibrio	Vibrio navarrensis	-	-	None	Sensitive	None
SJIM17.10	80.72	0.214	0.492	3086700	53881	90	2747	22	0	Bacteria	Pseudomonadota	Gammaproteobacteria	Vibrionales	Vibrionaceae	Vibrio	Vibrio navarrensis	-	-	None	Sensitive	None
SJIM19.7	92.4	0.875	0.49	3797787	33537	205	3364	26	2	Bacteria	Pseudomonadota	Gammaproteobacteria	Vibrionales	Vibrionaceae	Vibrio	Vibrio navarrensis	-	-	None	Sensitive	None
SJIM11.3	60.5	1.724	0.491	3716012	32784	372	3312	23	0	Bacteria	Pseudomonadota	Gammaproteobacteria	Vibrionales	Vibrionaceae	Vibrio	Vibrio navarrensis	-	-	None	Sensitive	None
SJIM13.8	82.61	6.186	0.495	3662860	15409	406	3202	16	0	Bacteria	Pseudomonadota	Gammaproteobacteria	Vibrionales	Vibrionaceae	Vibrio	Vibrio navarrensis	-	-	None	Sensitive	Col(pHAD28)
SJIM22.14	90.41	4.648	0.488	4069394	15856	384	3492	19	0	Bacteria	Pseudomonadota	Gammaproteobacteria	Vibrionales	Vibrionaceae	Vibrio	Vibrio navarrensis	-	-	None	Sensitive	None
SJIM24.2	99.24	0.275	0.485	4274045	99626	140	3776	47	4	Bacteria	Pseudomonadota	Gammaproteobacteria	Vibrionales	Vibrionaceae	Vibrio	Vibrio navarrensis	-	-	None	Sensitive	None
SJIM46.2	55.17	0	0.496	3192581	34704	228	2783	23	1	Bacteria	Pseudomonadota	Gammaproteobacteria	Vibrionales	Vibrionaceae	Vibrio	Vibrio navarrensis	-	-	None	Sensitive	None
SJIM37.3	66.53	1.724	0.491	3503735	17909	365	3123	19	0	Bacteria	Pseudomonadota	Gammaproteobacteria	Vibrionales	Vibrionaceae	Vibrio	Vibrio navarrensis	-	-	None	Sensitive	None
SJIM44.4	75.45	2.253	0.471	4779208	24561	487	4280	27	0	Bacteria	Pseudomonadota	Gammaproteobacteria	Vibrionales	Vibrionaceae	Vibrio	Vibrio navarrensis	-	-	None	Sensitive	None
SJIM40.1	59.63	0	0.49	3793304	22011	343	3344	19	0	Bacteria	Pseudomonadota	Gammaproteobacteria	Vibrionales	Vibrionaceae	Vibrio	Vibrio navarrensis	-	-	None	Sensitive	None
SJIM54.5	97.29	1.545	0.485	4620008	48151	266	4174	36	0	Bacteria	Pseudomonadota	Gammaproteobacteria	Vibrionales	Vibrionaceae	Vibrio	Vibrio navarrensis	-	-	None	Sensitive	None
SJIM57.1	96.48	2.009	0.488	4135372	51608	146	3567	19	0	Bacteria	Pseudomonadota	Gammaproteobacteria	Vibrionales	Vibrionaceae	Vibrio	Vibrio navarrensis	-	-	None	Sensitive	None
SJIM59.5	78.44	0	0.492	3610125	17572	281	3122	18	0	Bacteria	Pseudomonadota	Gammaproteobacteria	Vibrionales	Vibrionaceae	Vibrio	Vibrio navarrensis	-	-	None	Sensitive	None
SJIM61.12	62.69	0	0.491	3353808	31467	213	2988	23	0	Bacteria	Pseudomonadota	Gammaproteobacteria	Vibrionales	Vibrionaceae	Vibrio	Vibrio navarrensis	-	-	None	Sensitive	None
SJIM63.9	93.82	1.133	0.49	3748721	36605	198	3311	28	0	Bacteria	Pseudomonadota	Gammaproteobacteria	Vibrionales	Vibrionaceae	Vibrio	Vibrio navarrensis	-	-	None	Sensitive	None
SJIM28.1	86.57	4.262	0.387	3196519	5425	708	3037	23	1	Bacteria	Pseudomonadota	Gammaproteobacteria	Moraxellales	Moraxellaceae	Acinetobacter	Acinetobacter baumannii	-	-	blaOXA-120	ampicillin	None
SJIM25.4	95.49	0.191	0.39	3175020	12333	377	2880	44	0	Bacteria	Pseudomonadota	Gammaproteobacteria	Moraxellales	Moraxellaceae	Acinetobacter	Acinetobacter baumannii	abaumannii_2	-	tet(X4)	doxycycline, tetracycline, minocycline, tigecycline	None
SJIM22.1	98.85	0	0.389	3815039	106510	67	3553	43	0	Bacteria	Pseudomonadota	Gammaproteobacteria	Moraxellales	Moraxellaceae	Acinetobacter	Acinetobacter baumannii	abaumannii_2	-	blaOXA-51	ampicillin, meropenem	None
SJIM32.7	90.8	0.574	0.392	3137688	37562	134	2893	41	0	Bacteria	Pseudomonadota	Gammaproteobacteria	Moraxellales	Moraxellaceae	Acinetobacter	Acinetobacter baumannii	abaumannii_2	-	blaOXA-430	ampicillin	None
SJIM37.9	100	0	0.389	3854758	427787	13	3619	59	0	Bacteria	Pseudomonadota	Gammaproteobacteria	Moraxellales	Moraxellaceae	Acinetobacter	Acinetobacter baumannii	abaumannii_2	-	blaOXA-71	ampicillin	None
SJIM55.1	97.41	0	0.389	3345909	45070	181	3121	47	1	Bacteria	Pseudomonadota	Gammaproteobacteria	Moraxellales	Moraxellaceae	Acinetobacter	Acinetobacter baumannii	abaumannii_2	-	blaOXA-346	ampicillin	repUS53
SJIM57.4	98.27	0	0.389	3439346	48455	130	3290	54	2	Bacteria	Pseudomonadota	Gammaproteobacteria	Moraxellales	Moraxellaceae	Acinetobacter	Acinetobacter baumannii	abaumannii_2	33	blaOXA-120	ampicillin	None
SJIM59.9	93.7	0	0.39	3217350	31683	187	2965	40	3	Bacteria	Pseudomonadota	Gammaproteobacteria	Moraxellales	Moraxellaceae	Acinetobacter	Acinetobacter baumannii	abaumannii_2	-	blaOXA-106	ampicillin	None
SJIM61.4	98.27	0.071	0.389	3551088	53426	230	3356	59	2	Bacteria	Pseudomonadota	Gammaproteobacteria	Moraxellales	Moraxellaceae	Acinetobacter	Acinetobacter baumannii	abaumannii_2	33	blaOXA-120	ampicillin	None
SJIM42.9	100	0.574	0.389	3762608	134384	75	3494	60	2	Bacteria	Pseudomonadota	Gammaproteobacteria	Moraxellales	Moraxellaceae	Acinetobacter	Acinetobacter baumannii	abaumannii_2	46	blaOXA-203	ampicillin	None
