## Supplementary table 3 for "Culture-enriched metagenomics enables genome-resolved detection of low abundance ESKAPE and *Vibrio* pathogens in coastal habitats"

### Sheet: Sheet1
Supplementary table S3: Genomic similarities between the V. parahaemolyticus MAG and clinical isolate
Isolate	dnaE	gyrB	recA	dtdS	pntA	pyrC	tnaA	ST
TTSH S145	49	209	249	50	112	37	83	2945
SJIM21.9	49	209	249	50	112	37	23	984
