## Supplementary table 4 for "Culture-enriched metagenomics enables genome-resolved detection of low abundance ESKAPE and *Vibrio* pathogens in coastal habitats"

### Sheet: Sheet1
Supplementary table S4: Vibrio parahaemolyticus genomes
Isolate/MAG/Reference strains	Genomes	Completeness	Contamination	ST	Year of isolation	Location	Source of isolation	Assembly accession	Biosample number	Source
RIMD2210633	Reference strain	99.49	0.6	3	1996	Japan	Human	GCF_000196095.1	SAMD00058707	Clinical, pathogen
FDAARGOS191	Reference strain	99.49	0.6	3	1996	India	Human	GCF_002073775.2	SAMN04875528	Clinical, pathogen
BB22OP	Reference strain	99.6	0.72	88	Early 1980	Bangladesh	Environmental	GCF_000328405.1	SAMN02604302	Environmental
ATCC17802	Reference strain	99.59	1.38	1	1951	Japan	Environmental	GCF_001558495.2	SAMN03996250	Environmental, pathogen
TTSH_S145	Pure isolate	100	0.01	2945	2018	Singapore	Blood	Pending	Pending	Clinical, pathogen
SJIM17.1	Metagenome-assembled genome (MAG)	57.05	0	-	2022	Lagoon	Sediment	Pending	SAMD01828761	Environmental
SJIM14.4	Metagenome-assembled genome (MAG)	53.76	0	-	2022	Beach	Seaweed	Pending	SAMD01828762	Environmental
SJIM49.8	Metagenome-assembled genome (MAG)	84.15	6.3	-	2022	AquaCentre	Sediment	Pending	SAMD01828763	Environmental
SJIM27.6	Metagenome-assembled genome (MAG)	59.65	5.172	-	2022	Lagoon	Seaweed	Pending	SAMD01828764	Environmental
SJIM30.2	Metagenome-assembled genome (MAG)	62.06	3.448	-	2022	Pier	Seaweed	Pending	SAMD01828765	Environmental
SJIM18.9	Metagenome-assembled genome (MAG)	93.1	5.047	-	2022	Mangrove	Sediment	Pending	SAMD01828766	Environmental
SJIM11.5	Metagenome-assembled genome (MAG)	92.01	2.451	-	2022	Pier	Seaweed	Pending	SAMD01828767	Environmental
SJIM52.6	Metagenome-assembled genome (MAG)	96.19	0.418	-	2022	Pier	Sediment	Pending	SAMD01828768	Environmental
SJIM59.6	Metagenome-assembled genome (MAG)	93.66	1.577	-	2022	Lagoon	Water	Pending	SAMD01828769	Environmental
SJIM61.6	Metagenome-assembled genome (MAG)	91.63	0.612	-	2022	Mangrove	Water	Pending	SAMD01828770	Environmental
SJIM15.4	Metagenome-assembled genome (MAG)	95.5	0.893	-	2022	Beach	Sediment	Pending	SAMD01828771	Environmental
SJIM16.6	Metagenome-assembled genome (MAG)	92.69	0.154	-	2022	Lagoon	Sediment	Pending	SAMD01828772	Environmental
SJIM21.1	Metagenome-assembled genome (MAG)	97.14	1.275	-	2022	Pier	Sediment	Pending	SAMD01828773	Environmental
SJIM19.14	Metagenome-assembled genome (MAG)	75.47	4.31	-	2022	Pier	Sediment	Pending	SAMD01828774	Environmental
SJIM20.4	Metagenome-assembled genome (MAG)	95.34	0.447	-	2022	Station	Sediment	Pending	SAMD01828775	Environmental
SJIM12.6	Metagenome-assembled genome (MAG)	90.43	1.697	-	2022	Beach	Seaweed	Pending	SAMD01828776	Environmental
SJIM21.9	Metagenome-assembled genome (MAG)	99.15	8.617	984	2022	Beach	Water	Pending	SAMD01828777	Environmental
SJIM31.9	Metagenome-assembled genome (MAG)	98.46	0.499	-	2022	Station	Water	Pending	SAMD01828778	Environmental
SJIM46.10	Metagenome-assembled genome (MAG)	89.09	1.119	-	2022	AquaCentre	Sediment	Pending	SAMD01828779	Environmental
SJIM51.4	Metagenome-assembled genome (MAG)	95.42	0.409	-	2022	Mangrove	Sediment	Pending	SAMD01828780	Environmental
SJIM35.9	Metagenome-assembled genome (MAG)	61.2	3.448	-	2022	Mangrove	Sediment	Pending	SAMD01828781	Environmental
SJIM53.1	Metagenome-assembled genome (MAG)	97.06	0.132	-	2022	Station	Sediment	Pending	SAMD01828782	Environmental
SJIM37.6	Metagenome-assembled genome (MAG)	98.13	0.655	-	2022	Station	Sediment	Pending	SAMD01828783	Environmental
SJIM37.10	Metagenome-assembled genome (MAG)	85.06	7.987	-	2022	Lagoon	Seaweed	Pending	SAMD01828784	Environmental
SJIM43.4	Metagenome-assembled genome (MAG)	78.4	0	-	2022	Station	Seaweed	Pending	SAMD01828785	Environmental
SJIM41.2	Metagenome-assembled genome (MAG)	92.54	2.483	-	2022	Mangrove	Water	Pending	SAMD01828786	Environmental
SJIM63.15	Metagenome-assembled genome (MAG)	93.14	4.334	-	2022	Pier	Water	Pending	SAMD01828787	Environmental
SJIM65.6	Metagenome-assembled genome (MAG)	98.01	2.023	-	2022	Station	Water	Pending	SAMD01828788	Environmental
SJIM44.8	Metagenome-assembled genome (MAG)	95.49	0.67	-	2022	Station	Water	Pending	SAMD01828789	Environmental
