## Supplementary table 5 for "Culture-enriched metagenomics enables genome-resolved detection of low abundance ESKAPE and *Vibrio* pathogens in coastal habitats"

### Sheet: Sheet1
Supplementary table S5: Klebsiella pneumoniae genomes
Isolate/MAG/Reference strains	Genomes	Completeness	Contamination	ST	Year of isolation	Location	Source of isolation	K_type	O_type	AMR genes	Predicted Phenotype	Plasmid	Assembly accession	Biosample number	Source
SJI23	Pure isolate	100	0.16	161?	2022	Lagoon	seaweed	-	O5	blaSHV-27, OqxA, OqxA, OqxB, OqxB	ampicillin, unknown[OqxA_1_EU370913], unknown[OqxB_1_EU370913]	None	Pending	SAMD01838622	Environmental
EuSCAPE_RS110	Reference strain	-	-	999	2013	Serbia	human	-	O13	ant(3'')-Ia, blaSHV-100, OqxA, OqxA, OqxB, OqxB, qacE, sul1, tet(D)	spectinomycin, ampicillin, ceftriaxone, unknown[OqxA_1_EU370913], unknown[OqxB_1_EU370913], unknown[qacE_1_X68232], sulfisoxazole, tetracycline	IncFIB(K), IncFII(K)	GCF_900507155.1	SAMEA3727537	Clinical, pathogen
SU9	Reference strain	-	-	999	2015	China	soil	-	O13	aac(6')-Ib-cr, aac(6')-Ib-cr, aadA16, aph(3'')-Ib, aph(3')-Ia, aph(6)-Id, ARR-3, blaCTX-M-3, blaSHV-100, blaTEM-1B, dfrA27, floR, mph(A), OqxA, OqxA, OqxB, OqxB, qacE, qnrS1, sul1, sul2, tet(A)	amikacin, tobramycin, ciprofloxacin I/R, unknown[aac(6')-Ib-cr_1_DQ303918], streptomycin, kanamycin, rifampicin, ampicillin, ceftriaxone, trimethoprim, chloramphenicol, erythromycin, azithromycin, unknown[OqxA_1_EU370913], unknown[OqxB_1_EU370913], unknown[qacE_1_X68232], sulfisoxazole, tetracycline	IncFII(K), IncQ1, repB(R1701)	GCF_003664965.1	SAMN10036127	Environmental, pathogen
SJIM40.5	Metagenome-assembled genome (MAG)	96.74	0.334	2141?	2022	Pier	seaweed	-	O13	blaSHV-26, fosA, OqxA, OqxA, OqxB, OqxB	ampicillin, fosfomycin, unknown[OqxA_1_EU370913], unknown[OqxB_1_EU370913]	None	Pending	SAMD01828808	Environmental
SJI13	Pure isolate	100	0.73	34	2022	Pier	seaweed	K37	O2a	blaSHV-26, fosA5, OqxA, OqxA, OqxB, OqxB	ampicillin, fosfomycin, unknown[OqxA_1_EU370913], unknown[OqxB_1_EU370913]	IncFIB(K), IncX3	Pending	SAMD01838623	Environmental
INF348	Reference strain	-	-	34	2014	Australia	human	K22	O2a	blaSHV-186, fosA5, OqxA, OqxA, OqxB, OqxB	ampicillin, fosfomycin, unknown[OqxA_1_EU370913], unknown[OqxB_1_EU370913]	IncFIB(K), IncR	GCF_904863425.1	SAMEA3357241	Environmental
SJI5	Pure isolate	100	1.22	688?	2022	Pier	seaweed	K71	O2ac	blaSHV-108, fosA, OqxA, OqxA, OqxB, OqxB	ampicillin, fosfomycin, unknown[OqxA_1_EU370913], unknown[OqxB_1_EU370913]	IncFIB(K)(pCAV1099-114), IncR, repB(R1701)	Pending	SAMD01838624	Environmental
SJI3	Pure isolate	100	1.22	688?	2022	Pier	seaweed	K71	O2ac	blaSHV-108, fosA, OqxA, OqxA, OqxB, OqxB	ampicillin, fosfomycin, unknown[OqxA_1_EU370913], unknown[OqxB_1_EU370913]	IncFIB(K)(pCAV1099-114), IncR, repB(R1701)	Pending	SAMD01838625	Environmental
SJIM25.3	Metagenome-assembled genome (MAG)	97.65	0.077	5246?	2022	Pier	seaweed	-	O12	blaSHV-96, fosA, OqxA, OqxA, OqxB, OqxB	ampicillin, fosfomycin, unknown[OqxA_1_EU370913], unknown[OqxB_1_EU370913]	None	Pending	SAMD01828807	Environmental
SJI1	Pure isolate	100	0.74	5099	2022	Pier	seaweed	-	O3b	blaSHV-89, fosA, OqxA, OqxA, OqxB, OqxB	ampicillin, fosfomycin, unknown[OqxA_1_EU370913], unknown[OqxB_1_EU370913]	IncFIB(K), IncR	Pending	SAMD01838626	Environmental
SJIM13.5	Metagenome-assembled genome (MAG)	94.18	0.591	1373?	2022	Pier	seaweed	-	O12	blaSHV-26, fosA, OqxA, OqxA, OqxB, OqxB	ampicillin, fosfomycin, unknown[OqxA_1_EU370913], unknown[OqxB_1_EU370913]	None	Pending	SAMD01828801	Environmental
SJIM12.3	Metagenome-assembled genome (MAG)	91.7	1.311	8?	2022	Pier	seaweed	-	O12	blaSHV-148, OqxA, OqxA, OqxB, OqxB	ampicillin, unknown[OqxA_1_EU370913], unknown[OqxB_1_EU370913]	None	Pending	SAMD01828800	Environmental
SJIM25.3	Metagenome-assembled genome (MAG)	97.65	0.077	NA	2022	Lagoon	seawater	-	O3a	blaSHV-96, OqxA, OqxA	ampicillin, unknown[OqxA_1_EU370913]	None	Pending	SAMD01828807	Environmental
HS11286	Reference strain	-	-	11	2011	China	human	-	O2a	blaSHV-182, fosA6	ampicillin, fosfomycin	None	GCF_000240185.1	SAMN02602959	Clinical, pathogen
SJI11	Pure isolate	100	0.49	896	2022	Pier	seaweed	K3	O2afg	blaSHV-81, fosA6	ampicillin, fosfomycin	IncFIA(HI1), IncFIB(pNDM-Mar), IncR, repB(R1701)	Pending	SAMD01838627	Environmental
FDAARGOS_1319	Reference strain	-	-	896	NA	USA	human	K3	O2afg	blaSHV-1, blaSHV-81, dfrA7, fosA6, OqxA, OqxA, OqxB, OqxB, qacE, sul1, tet(D)	ampicillin, trimethoprim, fosfomycin, unknown[OqxA_1_EU370913], unknown[OqxB_1_EU370913], unknown[qacE_1_X68232], sulfisoxazole, tetracycline	IncFIB(K), IncFII(K)	GCF_016904095.1	SAMN16357461	Clinical, pathogen
RGF20-1	Reference strain	-	-	896	2019	China	swine	K3	O2afg	aac(3)-IId, aac(3)-IId, aac(6')-Ib-cr, aac(6')-Ib-cr, aadA16, aadA2, aph(3'')-Ib, aph(3'')-Ib, aph(3'')-Ib, aph(3'')-Ib, aph(3')-Ia, aph(3')-Ia, aph(6)-Id, aph(6)-Id, aph(6)-Id, aph(6)-Id, ARR-3, blaDHA-1, blaLAP-2, blaSHV-81, blaTEM-1B, bleO, dfrA12, dfrA27, fosA6, mph(A), mph(E), msr(E), OqxA, OqxA, OqxB, OqxB, qacE, qacE, qnrB4, qnrS1, sul1, sul1, sul2, sul2, tet(A), tet(A), tet(A)	gentamicin, unknown[aac(6')-Ib-cr_1_DQ303918], amikacin, tobramycin, ciprofloxacin I/R, streptomycin, kanamycin, rifampicin, ampicillin, amoxicillin/clavulanic acid, cefoxitin, unknown[bleO_1_AF051917], trimethoprim, fosfomycin, erythromycin, azithromycin, unknown[OqxA_1_EU370913], unknown[OqxB_1_EU370913], unknown[qacE_1_X68232], sulfisoxazole, tetracycline	IncFIB(K), IncFIB(pNDM-Mar), IncHI1B(pNDM-MAR), IncQ1, IncR	GCF_018487825.1	SAMN19107294	Environmental, pathogen
RGT40-1	Reference strain	-	-	896	2019	China	carcass	K3	O2afg	aac(3)-IId, aac(3)-IId, aac(6')-Ib-cr, aac(6')-Ib-cr, aadA16, aadA2, aph(3'')-Ib, aph(3'')-Ib, aph(3'')-Ib, aph(3'')-Ib, aph(3')-Ia, aph(3')-Ia, aph(3')-Ia, aph(6)-Id, aph(6)-Id, aph(6)-Id, aph(6)-Id, ARR-3, blaDHA-1, blaDHA-1, blaLAP-2, blaSHV-81, blaTEM-1B, bleO, dfrA12, dfrA27, fosA6, mph(A), mph(E), mph(E), msr(E), msr(E), OqxA, OqxA, OqxB, OqxB, qacE, qacE, qacE, qnrB4, qnrS1, sul1, sul1, su…	gentamicin, amikacin, tobramycin, ciprofloxacin I/R, unknown[aac(6')-Ib-cr_1_DQ303918], streptomycin, kanamycin, rifampicin, ampicillin, amoxicillin/clavulanic acid, cefoxitin, unknown[bleO_1_AF051917], trimethoprim, fosfomycin, erythromycin, azithromycin, unknown[OqxA_1_EU370913], unknown[OqxB_1_EU370913], unknown[qacE_1_X68232], sulfisoxazole, tetracycline	IncFIB(K), IncFIB(pNDM-Mar), IncHI1B(pNDM-MAR), IncQ1, IncR	GCF_018502565.1	SAMN18963535	Environmental, pathogen
GYF20	Reference strain	-	-	896	2022	China	chicken	K3	O2afg	aac(3)-IId, aac(3)-IId, aac(6')-Ib-cr, aac(6')-Ib-cr, aadA16, aadA2, aph(3'')-Ib, aph(3'')-Ib, aph(3'')-Ib, aph(3'')-Ib, aph(3')-Ia, aph(3')-Ia, aph(6)-Id, aph(6)-Id, aph(6)-Id, ARR-3, blaDHA-1, blaLAP-2, blaSHV-81, blaTEM-1B, bleO, dfrA12, dfrA27, fosA6, mph(A), mph(E), msr(E), OqxA, OqxA, OqxB, OqxB, qacE, qacE, qnrB4, qnrS1, sul1, sul1, sul2, sul2, tet(A), tet(A), tet(A)	gentamicin, amikacin, tobramycin, ciprofloxacin I/R, unknown[aac(6')-Ib-cr_1_DQ303918], streptomycin, kanamycin, rifampicin, ampicillin, amoxicillin/clavulanic acid, cefoxitin, unknown[bleO_1_AF051917], trimethoprim, fosfomycin, erythromycin, azithromycin, unknown[OqxA_1_EU370913], unknown[OqxB_1_EU370913], unknown[qacE_1_X68232], sulfisoxazole, tetracycline	IncFIB(K), IncFIB(pNDM-Mar), IncHI1B(pNDM-MAR), IncQ1, IncR	GCF_032680825.1	SAMN37682765	Poultry, Non-pathogen
GYA12	Reference strain	-	-	896	2022	China	chicken	K3	O2afg	aac(3)-IId, aac(3)-IId, aac(6')-Ib-cr, aac(6')-Ib-cr, aadA16, aadA2, aph(3'')-Ib, aph(3'')-Ib, aph(3'')-Ib, aph(3'')-Ib, aph(3')-Ia, aph(3')-Ia, aph(6)-Id, aph(6)-Id, aph(6)-Id, ARR-3, blaDHA-1, blaLAP-2, blaSHV-81, blaTEM-1B, bleO, dfrA12, dfrA27, fosA6, mph(A), mph(E), msr(E), OqxA, OqxA, OqxB, OqxB, qacE, qacE, qnrB4, qnrS1, sul1, sul1, sul2, sul2, tet(A), tet(A), tet(A)	gentamicin, amikacin, tobramycin, ciprofloxacin I/R, unknown[aac(6')-Ib-cr_1_DQ303918], streptomycin, kanamycin, rifampicin, ampicillin, amoxicillin/clavulanic acid, cefoxitin, unknown[bleO_1_AF051917], trimethoprim, fosfomycin, erythromycin, azithromycin, unknown[OqxA_1_EU370913], unknown[OqxB_1_EU370913], unknown[qacE_1_X68232], sulfisoxazole, tetracycline	IncFIB(K), IncFIB(pNDM-Mar), IncHI1B(pNDM-MAR), IncQ1, IncR	GCF_032680845.1	SAMN37682764	Poultry, Non-pathogen
WHY-CZA-R	Reference strain	-	-	716	2022	China	human	-	O2a	blaKPC-33, blaSHV-27, dfrA14, fosA, OqxA, OqxA, OqxB, OqxB, qnrB1, qnrS1	ampicillin, amoxicillin/clavulanic acid, cefoxitin, ceftriaxone, meropenem, trimethoprim, fosfomycin, unknown[OqxA_1_EU370913], unknown[OqxB_1_EU370913], ciprofloxacin I/R	IncFIB(K)(pCAV1099-114), IncHI1B(pNDM-MAR), repB(R1701)	GCF_040436055.1	SAMN31264326	Clinical, pathogen
22-MO00052	Reference strain	-	-	716	2022	Germany	chicken	-	O2a	aph(3'')-Ib, aph(6)-Id, blaCTX-M-15, blaSHV-27, blaTEM-220, blaTEM-220, dfrA14, fosA, mcr-1.26, OqxA, OqxA, OqxB, OqxB, qnrS1, sul2	streptomycin, kanamycin, ampicillin, ceftriaxone, trimethoprim, fosfomycin, unknown[mcr-1.26_1_NG_068217], unknown[OqxA_1_EU370913], unknown[OqxB_1_EU370913], ciprofloxacin I/R, sulfisoxazole	IncFIB(K), IncX4	GCF_038447555.1	SAMN38201489	Poultry, Non-pathogen
Kp.167	Reference strain	-	-	716	2018	China	human	-	O2a	aph(3'')-Ib, aph(6)-Id, blaCTX-M-14, blaLAP-2, blaSHV-27, blaTEM-1B, dfrA1, fosA, OqxA, OqxA, OqxB, OqxB, qacE, qnrS1, sul1, sul2, tet(A), tet(D)	streptomycin, kanamycin, ampicillin, ceftriaxone, trimethoprim, fosfomycin, unknown[OqxA_1_EU370913], unknown[OqxB_1_EU370913], unknown[qacE_1_X68232], ciprofloxacin I/R, sulfisoxazole, tetracycline	IncFIB(K)	GCF_024355615.1	SAMN24814270	Human, Non-pathogen
KpHUPM-98	Reference strain	-	-	716	2019	Spain	human	-	O2a	aac(3)-IIa, aac(6')-Ib-cr, aac(6')-Ib-cr, aph(3'')-Ib, aph(6)-Id, blaCTX-M-15, blaOXA-1, blaSHV-27, blaTEM-1B, catB3, dfrA14, fosA, OqxA, OqxA, OqxB, OqxB, qnrB1, sul2, tet(A)	unknown[aac(3)-IIa_6_CP023555], amikacin, tobramycin, ciprofloxacin I/R, unknown[aac(6')-Ib-cr_1_DQ303918], streptomycin, kanamycin, ampicillin, ceftriaxone, chloramphenicol, trimethoprim, fosfomycin, unknown[OqxA_1_EU370913], unknown[OqxB_1_EU370913], sulfisoxazole, tetracycline	Col440I, IncFIB(K)	GCF_024665755.2	SAMN29785360	Human, Non-pathogen
MS1	Reference strain	-	-	716	2020	India	chicken	-	O2a	aac(3)-IIa, aph(3'')-Ib, aph(6)-Id, blaCTX-M-15, blaSHV-27, blaTEM-1B, dfrA14, fosA, OqxA, OqxA, OqxB, OqxB, qnrB1, sul2, tet(A)	unknown[aac(3)-IIa_6_CP023555], streptomycin, kanamycin, ampicillin, ceftriaxone, trimethoprim, fosfomycin, unknown[OqxA_1_EU370913], unknown[OqxB_1_EU370913], ciprofloxacin I/R, sulfisoxazole, tetracycline	Col440I, ColRNAI, IncFIB(K)	GCF_020982515.1	SAMN23285063	Environmental, pathogen
SJIM33.5	Metagenome-assembled genome (MAG)	97.73	4.012	716?	2022	Lagoon	seaweed	-	O12	blaSHV-27, fosA, OqxA, OqxA, OqxB, OqxB	ampicillin, fosfomycin, unknown[OqxA_1_EU370913], unknown[OqxB_1_EU370913]	ColRNAI	Pending	SAMD01828806	Environmental
SJIM11.8	Metagenome-assembled genome (MAG)	99.38	0.722	716	2022	Lagoon	seaweed	-	O2afg	blaSHV-27, fosA, OqxA, OqxA, OqxB, OqxB	ampicillin, fosfomycin, unknown[OqxA_1_EU370913], unknown[OqxB_1_EU370913]	ColRNAI, IncFIB(K)(pCAV1099-114)	Pending	SAMD01828798	Environmental
SJI33	Pure isolate	100	0.23	716	2022	Lagoon	seaweed	-	O2afg	blaSHV-27, fosA, OqxA, OqxA, OqxB, OqxB	ampicillin, fosfomycin, unknown[OqxA_1_EU370913], unknown[OqxB_1_EU370913]	IncFIB(K)(pCAV1099-114)	Pending	SAMD01838628	Environmental
SJI35	Pure isolate	100	0.23	716	2022	Lagoon	seaweed	-	O2afg	blaSHV-27, fosA, OqxA, OqxA, OqxB, OqxB	ampicillin, fosfomycin, unknown[OqxA_1_EU370913], unknown[OqxB_1_EU370913]	IncFIB(K)(pCAV1099-114)	Pending	SAMD01838629	Environmental
SJI37	Pure isolate	100	0.23	716	2022	Lagoon	seaweed	-	O2afg	blaSHV-27, fosA, OqxA, OqxA, OqxB, OqxB	ampicillin, fosfomycin, unknown[OqxA_1_EU370913], unknown[OqxB_1_EU370913]	IncFIB(K)(pCAV1099-114)	Pending	SAMD01838630	Environmental
SJIM62.3	Metagenome-assembled genome (MAG)	70.32	0	161?	2022	Mangrove	seawater	K40	O2afg	blaSHV-148, fosA, OqxA, OqxA, OqxB, OqxB	ampicillin, fosfomycin, unknown[OqxA_1_EU370913], unknown[OqxB_1_EU370913]	None	Pending	SAMD01828810	Environmental
SJIM42.10	Metagenome-assembled genome (MAG)	53.44	1.724	NA	2022	Mangrove	seawater	-	-	blaSHV-44, OqxA, OqxA, OqxB, OqxB	ampicillin, unknown[OqxA_1_EU370913], unknown[OqxB_1_EU370913]	None	Pending	SAMD01828792	Environmental
SJIM46.6	Metagenome-assembled genome (MAG)	57.05	0	NA	2022	AquaCentre	sediment	-	O3b	blaOKP-B-4, OqxA, OqxA	ampicillin, unknown[OqxA_1_EU370913]	None	Pending	SAMD01828791	Environmental
AR_0142	Reference strain	-	-	34	NA	NA	NA	K57	O2afg	aac(3)-IId, aac(6')-Ib-cr, aac(6')-Ib-cr, aadA2, armA, blaCTX-M-15, blaCTX-M-15, blaCTX-M-15, blaOXA-181, blaSHV-26, dfrA12, dfrA14, fosA5, qacE, sul1, sul2, tet(A)	gentamicin, amikacin, tobramycin, ciprofloxacin I/R, unknown[aac(6')-Ib-cr_1_DQ303918], streptomycin, kanamycin, ampicillin, ceftriaxone, trimethoprim, fosfomycin, unknown[qacE_1_X68232], sulfisoxazole, tetracycline	IncFIB(pQil), IncR, repB(R1701)	GCF_003073315.1	SAMN04014983	Clinical, pathogen
DHQP1002001	Reference strain	-	-	34	2010	USA	human	K57	O2afg	aac(3)-IId, aac(6')-Ib-cr, aac(6')-Ib-cr, aadA2, ant(3'')-Ia, aph(3'')-Ib, aph(6)-Id, ARR-3, blaCTX-M-15, blaCTX-M-15, blaCTX-M-15, blaOXA-181, blaSHV-26, catA1, dfrA12, dfrA14, ere(A), fosA5, qacE, qacE, sul1, sul1, sul2, tet(A)	gentamicin, unknown[aac(6')-Ib-cr_1_DQ303918], amikacin, tobramycin, ciprofloxacin I/R, streptomycin, spectinomycin, kanamycin, rifampicin, ampicillin, ceftriaxone, chloramphenicol, trimethoprim, erythromycin, fosfomycin, unknown[qacE_1_X68232], sulfisoxazole, tetracycline	IncFIB(K), IncFIB(pQil), IncFII(K), IncR, repB(R1701)	GCF_001704235.1	SAMN04448219	Clinical, pathogen
AR_0140	Reference strain	-	-	34	NA	NA	NA	K57	O2afg	aac(3)-IId, aac(6')-Ib-cr, aac(6')-Ib-cr, aadA2, ant(3'')-Ia, armA, ARR-3, blaCTX-M-15, blaCTX-M-15, blaCTX-M-15, blaOXA-181, blaSHV-26, catA1, dfrA12, dfrA14, ere(A), fosA5, qacE, qacE, sul1, sul1, sul2, tet(A)	gentamicin, unknown[aac(6')-Ib-cr_1_DQ303918], amikacin, tobramycin, ciprofloxacin I/R, streptomycin, spectinomycin, kanamycin, rifampicin, ampicillin, ceftriaxone, chloramphenicol, trimethoprim, erythromycin, fosfomycin, unknown[qacE_1_X68232], sulfisoxazole, tetracycline	IncFIB(K), IncFIB(pQil), IncFII(K), IncR, repB(R1701)	GCF_003204465.1	SAMN04014981	Clinical, pathogen
AR_0141	Reference strain	-	-	34	NA	NA	NA	K57	O2afg	aac(3)-IId, aac(6')-Ib-cr, aac(6')-Ib-cr, aadA2, ant(3'')-Ia, armA, blaCTX-M-15, blaCTX-M-15, blaCTX-M-15, blaOXA-181, blaSHV-26, dfrA12, dfrA14, fosA5, qacE, qacE, sul1, sul1, sul2, tet(A)	gentamicin, unknown[aac(6')-Ib-cr_1_DQ303918], amikacin, tobramycin, ciprofloxacin I/R, streptomycin, spectinomycin, kanamycin, ampicillin, ceftriaxone, trimethoprim, fosfomycin, unknown[qacE_1_X68232], sulfisoxazole, tetracycline	IncFIB(K), IncFIB(pQil), IncFII(K), IncR, repB(R1701)	GCF_003071305.1	SAMN04014982	Clinical, pathogen
HEE76_1	Reference strain	-	-	276	2022	Ecuador	human	K30	O1ab	aac(3)-IV, aac(6')-Ib-cr, aac(6')-Ib-cr, aadA1, aadA16, aadA2, aph(4)-Ia, ARR-3, blaCTX-M-27, blaKPC-2, blaSHV-61, cmlA1, dfrA27, floR, fosA, mph(A), OqxA, OqxA, OqxB, OqxB, qacE, sul1, sul3, tet(D)	gentamicin, tobramycin, unknown[aac(6')-Ib-cr_1_DQ303918], amikacin, ciprofloxacin I/R, streptomycin, hygromycin, rifampicin, ampicillin, ceftriaxone, amoxicillin/clavulanic acid, cefoxitin, meropenem, chloramphenicol, trimethoprim, fosfomycin, erythromycin, azithromycin, unknown[OqxA_1_EU370913], unknown[OqxB_1_EU370913], unknown[qacE_1_X68232], sulfisoxazole, tetracycline	IncFIB(K), IncFII(K), IncM1	GCF_029955895.1	SAMN34128731	Clinical, pathogen
HB_2044	Reference strain	-	-	1373	2015	Nigeria	human	K25	O3a	blaSHV-61, OqxA, OqxA, OqxB, OqxB	ampicillin, unknown[OqxA_1_EU370913], unknown[OqxB_1_EU370913]	None	GCF_002187015.1	SAMN05960960	Clinical, pathogen
SJIM18.11	Metagenome-assembled genome (MAG)	53.44	0	862?	2022	Mangrove	sediment	K40	O2afg	blaSHV-196, OqxA, OqxA, OqxB, OqxB	ampicillin, unknown[OqxA_1_EU370913], unknown[OqxB_1_EU370913]	None	Pending	SAMD01828790	Environmental
SJIM39.9	Metagenome-assembled genome (MAG)	91.04	5.364	17?	2022	AquaCentre	seawater	-	O12	blaSHV-148, OqxB, OqxB	ampicillin, unknown[OqxB_1_EU370913]	None	Pending	SAMD01828809	Environmental
SJIM55.7	Metagenome-assembled genome (MAG)	92.76	6.257	1185?	2022	AquaCentre	seawater	-	-	blaSHV-148	ampicillin	None	Pending	SAMD01828795	Environmental
INF359	Reference strain	-	-	17	2014	Australia	human	K25	O5	aac(3)-IId, aph(3'')-Ib, aph(6)-Id, blaCTX-M-14, blaLAP-2, blaSHV-96, blaTEM-1B, dfrA1, fosA6, OqxA, OqxA, OqxB, OqxB, qacE, qnrS1, sul1, sul2, tet(A)	gentamicin, streptomycin, kanamycin, ampicillin, ceftriaxone, trimethoprim, fosfomycin, unknown[OqxA_1_EU370913], unknown[OqxB_1_EU370913], unknown[qacE_1_X68232], ciprofloxacin I/R, sulfisoxazole, tetracycline	IncFIB(K)	GCF_904866215.1	SAMEA3357265	Clinical, pathogen
2289	Reference strain	-	-	17	2016	USA	human	K58	O3b	aac(3)-IIa, blaCTX-M-15, blaSHV-96, dfrA14, fosA, OqxA, OqxA, OqxB, OqxB, qnrB1, tet(A)	unknown[aac(3)-IIa_6_CP023555], ampicillin, ceftriaxone, trimethoprim, fosfomycin, unknown[OqxA_1_EU370913], unknown[OqxB_1_EU370913], ciprofloxacin I/R, tetracycline	IncFIB(K)	GCF_024918835.1	SAMN28174000	Clinical, pathogen
F93-2	Reference strain	-	-	17	2014	China	human	K15	O4	aac(3)-IIa, aadA5, blaCTX-M-15, blaSHV-96, dfrA17, fosA, mph(A), OqxA, OqxA, OqxB, OqxB, qacE, qnrS1, sul1	unknown[aac(3)-IIa_6_CP023555], streptomycin, ampicillin, ceftriaxone, trimethoprim, fosfomycin, erythromycin, azithromycin, unknown[OqxA_1_EU370913], unknown[OqxB_1_EU370913], unknown[qacE_1_X68232], ciprofloxacin I/R, sulfisoxazole	IncFII	GCF_004120175.1	SAMN08380932	Clinical, pathogen
XH210	Reference strain	-	-	17	2013	China	human	K38	O2afg	aac(3)-IId, aph(3'')-Ib, aph(6)-Id, blaCTX-M-14, blaIMP-4, blaLAP-2, blaSHV-96, dfrA1, fosA, OqxA, OqxA, OqxB, OqxB, qacE, qnrS1, qnrS1, sul1, sul2, tet(A), tet(D)	gentamicin, streptomycin, kanamycin, ampicillin, ceftriaxone, amoxicillin/clavulanic acid, cefoxitin, meropenem, trimethoprim, fosfomycin, unknown[OqxA_1_EU370913], unknown[OqxB_1_EU370913], unknown[qacE_1_X68232], ciprofloxacin I/R, sulfisoxazole, tetracycline	IncFIB(K), IncN	GCF_001699105.2	SAMN03252408	Clinical, pathogen
XH209	Reference strain	-	-	17	2013	China	human	K38	O2afg	blaSHV-96, fosA, OqxA, OqxA, OqxB, OqxB	ampicillin, fosfomycin, unknown[OqxA_1_EU370913], unknown[OqxB_1_EU370913]	None	GCF_000775955.1	SAMN02649400	Clinical, pathogen
Kp 23	Reference strain	-	-	1373	NA	NA	human	K38	O3b	blaSHV-89, fosA6, OqxA, OqxA, OqxB, OqxB	ampicillin, fosfomycin, unknown[OqxA_1_EU370913], unknown[OqxB_1_EU370913]	IncFIB(K), IncFII(pKP91), repB(R1701)	GCF_016803415.1	SAMN17611224	Human, Non-pathogen
1162	Reference strain	-	-	1373	2021	USA	human	K38	O3b	aadA1, blaSHV-89, dfrA1, fosA6, OqxA, OqxA, OqxB, OqxB, qacE, sul1	streptomycin, ampicillin, trimethoprim, fosfomycin, unknown[OqxA_1_EU370913], unknown[OqxB_1_EU370913], unknown[qacE_1_X68232], sulfisoxazole	IncFIB(K), IncR	GCF_030385315.1	SAMN35995163	Clinical, pathogen
1498	Reference strain	-	-	1373	2019	USA	human	K38	O3b	aac(3)-IIa, aac(6')-Ib-cr, aac(6')-Ib-cr, aph(3'')-Ib, aph(6)-Id, blaCTX-M-15, blaCTX-M-15, blaOXA-1, blaSHV-89, blaTEM-1B, catB3, dfrA14, fosA6, OqxA, OqxA, OqxB, OqxB, qnrB1, sul2, tet(A)	unknown[aac(3)-IIa_6_CP023555], amikacin, tobramycin, ciprofloxacin I/R, unknown[aac(6')-Ib-cr_1_DQ303918], streptomycin, kanamycin, ampicillin, ceftriaxone, chloramphenicol, trimethoprim, fosfomycin, unknown[OqxA_1_EU370913], unknown[OqxB_1_EU370913], sulfisoxazole, tetracycline	IncFIB(K)	GCF_024917435.1	SAMN28173994	Clinical, pathogen
AS003284	Reference strain	-	-	1373	2003	USA	human	K38	O3b	blaSHV-89, fosA6, OqxA, OqxA, OqxB, OqxB	ampicillin, fosfomycin, unknown[OqxA_1_EU370913], unknown[OqxB_1_EU370913]	IncFIB(K)	GCF_006540805.2	SAMN11125736	Human, Non-pathogen
SJIM34.4	Metagenome-assembled genome (MAG)	90.39	1.193	1461?	2022	Lagoon	seaweed	K35	O5	blaSHV-99, fosA6	ampicillin, ceftriaxone, fosfomycin	None	Pending	SAMD01828794	Environmental
SJI31	Pure isolate	100	0.2	22	2022	Lagoon	seaweed	K35	O5	blaSHV-99, fosA6	ampicillin, ceftriaxone, fosfomycin	IncFIB(K), IncR	Pending	SAMD01838631	Environmental
SJI27	Pure isolate	100	0.2	22	2022	Lagoon	seaweed	K35	O5	blaSHV-99, fosA6	ampicillin, ceftriaxone, fosfomycin	IncFIB(K), IncR	Pending	SAMD01838632	Environmental
2016-1076	Reference strain	-	-	22	2016	Norway	marine env	K11	O3b	blaSHV-99, fosA6, OqxA, OqxA, OqxB, OqxB	ampicillin, ceftriaxone, fosfomycin, unknown[OqxA_1_EU370913], unknown[OqxB_1_EU370913]	ColE10, IncFIB(K), repB(R1701)	GCF_022790205.2	SAMN13382579	Environmental, pathogen
EuSCAPE_RO094	Reference strain	-	-	22	2014	Romania	human	K9	O2afg	aac(6')-IIc, blaCTX-M-3, blaSHV-99, blaTEM-1B, blaVIM-4, fosA6, OqxA, OqxA, OqxB, OqxB, qacE, sul1	amikacin, gentamicin, tobramycin, ampicillin, ceftriaxone, amoxicillin/clavulanic acid, cefoxitin, meropenem, fosfomycin, unknown[OqxA_1_EU370913], unknown[OqxB_1_EU370913], unknown[qacE_1_X68232], sulfisoxazole	IncFIB(K)(pCAV1099-114), IncM2	GCF_902155955.1	SAMEA3721005	Clinical, pathogen
PEKP3119	Reference strain	-	-	22	2018	China	human	K9	O2afg	aac(6')-Ib-cr, aac(6')-Ib3, aadA16, ARR-3, blaKPC-2, blaSHV-99, dfrA27, fosA6, mph(E), msr(E), OqxA, OqxA, OqxB, OqxB, qacE, qnrS1, sul1	unknown[aac(6')-Ib-cr_1_DQ303918], amikacin, tobramycin, streptomycin, rifampicin, ampicillin, amoxicillin/clavulanic acid, cefoxitin, ceftriaxone, meropenem, trimethoprim, fosfomycin, erythromycin, azithromycin, unknown[OqxA_1_EU370913], unknown[OqxB_1_EU370913], unknown[qacE_1_X68232], ciprofloxacin I/R, sulfisoxazole	IncFIB(pKPHS1), IncFII(Yp), IncU	GCF_028527315.1	SAMN24528103	Clinical, pathogen
ZR323	Reference strain	-	-	22	2024	China	human	K9	O2afg	blaKPC-2, blaNDM-1, blaSHV-99, fosA6, OqxA, OqxA, OqxB, OqxB, rmtC, sul1	ampicillin, amoxicillin/clavulanic acid, cefoxitin, ceftriaxone, meropenem, fosfomycin, unknown[OqxA_1_EU370913], unknown[OqxB_1_EU370913], amikacin, gentamicin, kanamycin, streptomycin, sulfisoxazole	IncFIB(pKPHS1), IncFII(Yp)	GCF_046368075.1	SAMN41004055	Clinical, pathogen
PEKP3116	Reference strain	-	-	22	2018	China	human	K9	O2afg	aac(6')-Ib-cr, aac(6')-Ib3, aadA16, ARR-3, blaKPC-2, blaSHV-99, dfrA27, fosA6, mph(E), msr(E), OqxA, OqxA, OqxB, OqxB, qacE, qnrS1, sul1	unknown[aac(6')-Ib-cr_1_DQ303918], amikacin, tobramycin, streptomycin, rifampicin, ampicillin, amoxicillin/clavulanic acid, cefoxitin, ceftriaxone, meropenem, trimethoprim, fosfomycin, erythromycin, azithromycin, unknown[OqxA_1_EU370913], unknown[OqxB_1_EU370913], unknown[qacE_1_X68232], ciprofloxacin I/R, sulfisoxazole	IncFIB(pKPHS1), IncFII(Yp), IncU	GCF_028527245.1	SAMN24528102	Clinical, pathogen
LZSYQHXN005	Reference strain	-	-	999	2021	China	cattle	-	O2afg	blaSHV-148, fosA6, OqxA, OqxA, OqxB, OqxB	ampicillin, fosfomycin, unknown[OqxA_1_EU370913], unknown[OqxB_1_EU370913]	IncFIA(pBK30683), IncFIB(K)(pCAV1099-114)	GCF_025770285.1	SAMN31205649	Livestock, pathogen
SJI15	Pure isolate	100	0.16	999	2022	Pier	seaweed	K22	O2afg	blaSHV-148, fosA6, OqxA, OqxA, OqxB, OqxB	ampicillin, fosfomycin, unknown[OqxA_1_EU370913], unknown[OqxB_1_EU370913]	repB(R1701)	Pending	SAMD01838633	Environmental
COL-Kpn5	Reference strain	-	-	999	2002	Colombia	human	K22	O2afg	aadA16, aph(3')-IIa, aph(6)-Ic, blaSHV-12, fosA6, OqxA, OqxA, OqxB, OqxB, qacE, sul1	streptomycin, kanamycin, ampicillin, ceftriaxone, fosfomycin, unknown[OqxA_1_EU370913], unknown[OqxB_1_EU370913], unknown[qacE_1_X68232], sulfisoxazole	IncI1-I(Alpha)	GCF_002851615.1	SAMN06629582	Clinical, pathogen
EuSCAPE_RO097	Reference strain	-	-	8	2014	Romania	human	K3	O1ab	blaSHV-59	ampicillin	IncFIB(K)(pCAV1099-114), IncHI1B(pNDM-MAR)	GCF_900504475.1	SAMEA3721010	Clinical, pathogen
KP6870155	Reference strain	-	-	8	NA	NA	human	K3	O1ab	aadA2, blaSHV-12, blaSHV-59, dfrA14, OqxA, OqxA, OqxB, OqxB, qacE, sul1	streptomycin, ampicillin, ceftriaxone, trimethoprim, unknown[OqxA_1_EU370913], unknown[OqxB_1_EU370913], unknown[qacE_1_X68232], sulfisoxazole	IncFIB(K), IncN, IncR, IncU	GCF_027126715.1	SAMN23708555	Clinical, pathogen
Kp169	Reference strain	-	-	8	2019	China	dog	K3	O1ab	blaSHV-59, OqxA, OqxA, OqxB, OqxB	ampicillin, unknown[OqxA_1_EU370913], unknown[OqxB_1_EU370913]	None	GCF_024516485.1	SAMN17073114	Animal, non-pathogen
KP7R4	Reference strain	-	-	8	2022	China	NA	K3	O1ab	aadA2, aph(6)-Id, blaLAP-2, blaSHV-59, bleO, dfrA12, floR, OqxA, OqxA, OqxB, OqxB, qnrS1, sul2, tet(A)	streptomycin, kanamycin, ampicillin, unknown[bleO_1_AF051917], trimethoprim, chloramphenicol, unknown[OqxA_1_EU370913], unknown[OqxB_1_EU370913], ciprofloxacin I/R, sulfisoxazole, tetracycline	IncFIB(K), IncM1	GCF_035818775.1	SAMN38826309	Pathogen
KP7	Reference strain	-	-	8	2018	China	cow	K3	O1ab	aadA2, aph(6)-Id, blaLAP-2, blaSHV-59, bleO, dfrA12, floR, OqxA, OqxA, OqxB, OqxB, qnrS1, sul2, tet(A)	streptomycin, kanamycin, ampicillin, unknown[bleO_1_AF051917], trimethoprim, chloramphenicol, unknown[OqxA_1_EU370913], unknown[OqxB_1_EU370913], ciprofloxacin I/R, sulfisoxazole, tetracycline	IncFIB(K), IncM1	GCF_035818735.1	SAMN38826308	Livestock, pathogen
Colony445	Reference strain	-	-	485	NA	Thailand	food	-	O2a	blaSHV-27, fosA, OqxA, OqxA, OqxB, OqxB	ampicillin, fosfomycin, unknown[OqxA_1_EU370913], unknown[OqxB_1_EU370913]	None	GCF_019285395.1	SAMN17825470	Food, Pathogen
HvKP51	Reference strain	-	-	485	2019	China	human	K5	O3b	blaSHV-27, fosA, OqxA, OqxA, OqxB, OqxB	ampicillin, fosfomycin, unknown[OqxA_1_EU370913], unknown[OqxB_1_EU370913]	IncHI1B(pNDM-MAR), repB	GCF_040029055.1	SAMN41531516	Human, Non-pathogen
LS356	Reference strain	-	-	485	2011	China	human	K5	O3b	blaSHV-27, fosA, OqxA, OqxA, OqxB, OqxB	ampicillin, fosfomycin, unknown[OqxA_1_EU370913], unknown[OqxB_1_EU370913]	IncHI1B(pNDM-MAR), repB	GCF_002870865.1	SAMN08281236	Clinical, pathogen
KP8	Reference strain	-	-	485	2009	China	human	K5	O3b	blaSHV-27, fosA, OqxA, OqxA, OqxB, OqxB	ampicillin, fosfomycin, unknown[OqxA_1_EU370913], unknown[OqxB_1_EU370913]	IncHI1B(pNDM-MAR)	GCF_002845865.1	SAMN08117208	Clinical, pathogen
GN-2	Reference strain	-	-	485	2015	China	human	K5	O3b	blaSHV-27, fosA, OqxA, OqxA, OqxB, OqxB	ampicillin, fosfomycin, unknown[OqxA_1_EU370913], unknown[OqxB_1_EU370913]	IncHI1B(pNDM-MAR), repB	GCF_001939885.2	SAMN05928590	Clinical, pathogen
SJIM26.1	Metagenome-assembled genome (MAG)	91.66	0.951	485?	2022	Mangrove	seawater	-	O12	blaSHV-185	ampicillin	None	Pending	SAMD01828803	Environmental
SJIM27.1	Metagenome-assembled genome (MAG)	72.74	0	485?	2022	Mangrove	seawater	-	O12	blaSHV-155, fosA6, OqxA, OqxA, OqxB, OqxB	ampicillin, fosfomycin, unknown[OqxA_1_EU370913], unknown[OqxB_1_EU370913]	None	Pending	SAMD01828804	Environmental
SJIM61.7	Metagenome-assembled genome (MAG)	67.52	0	1551?	2022	Mangrove	seawater	-	O12	blaSHV-89, fosA, OqxA, OqxA, OqxB, OqxB	ampicillin, fosfomycin, unknown[OqxA_1_EU370913], unknown[OqxB_1_EU370913]	None	Pending	SAMD01828796	Environmental
SJIM41.1	Metagenome-assembled genome (MAG)	94.29	0.493	276?	2022	Mangrove	seawater	K40	O2afg	blaSHV-89, fosA6	ampicillin, fosfomycin	None	Pending	SAMD01828811	Environmental
SJIM19.4	Metagenome-assembled genome (MAG)	77.06	0	1551?	2022	Mangrove	sediment	K22	O2afg	blaSHV-89, fosA6, OqxA, OqxA, OqxB, OqxB	ampicillin, fosfomycin, unknown[OqxA_1_EU370913], unknown[OqxB_1_EU370913]	None	Pending	SAMD01828797	Environmental
SJIM35.15	Metagenome-assembled genome (MAG)	74.37	1.466	65?	2022	Mangrove	sediment	K57	O3b	OqxA, OqxA	unknown[OqxA_1_EU370913]	IncFIB(K), IncR	Pending	SAMD01828805	Environmental
SJIM24.17	Metagenome-assembled genome (MAG)	99.77	2.679	2136?	2022	Beach	seawater	K2	O2afg	blaSHV-27, OqxA, OqxA, OqxB, OqxB	ampicillin, unknown[OqxA_1_EU370913], unknown[OqxB_1_EU370913]	IncR	Pending	SAMD01828802	Environmental
hvK2115	Reference strain	-	-	65	2019	China	cow	K2	O1ab	blaSHV-67, OqxA, OqxA, OqxB, OqxB	ampicillin, unknown[OqxA_1_EU370913], unknown[OqxB_1_EU370913]	IncHI1B(pNDM-MAR), repB	GCF_023347665.1	SAMN25087048	Livestock, non-pathogen
03-9138-2	Reference strain	-	-	65	2003	Martinique	human	K2	O1ab	blaSHV-67, OqxA, OqxA, OqxB, OqxB	ampicillin, unknown[OqxA_1_EU370913], unknown[OqxB_1_EU370913]	None	GCF_020526045.1	SAMN22024780	Clinical, pathogen
1158	Reference strain	-	-	65	2002	Taiwan	human	K2	O1ab	blaSHV-67, OqxA, OqxA, OqxB, OqxB	ampicillin, unknown[OqxA_1_EU370913], unknown[OqxB_1_EU370913]	None	GCF_000814805.1	SAMN03097203	Human, Non-pathogen
ER17974.3	Reference strain	-	-	65	2020	USA	human	K2	O1ab	blaSHV-67, OqxA, OqxA, OqxB, OqxB	ampicillin, unknown[OqxA_1_EU370913], unknown[OqxB_1_EU370913]	IncHI1B(pNDM-MAR), repB	GCF_019455345.1	SAMN15567838	Clinical, pathogen
JS161205112	Reference strain	-	-	65	2016	China	human	K2	O1ab	blaSHV-67, OqxA, OqxA, OqxB, OqxB	ampicillin, unknown[OqxA_1_EU370913], unknown[OqxB_1_EU370913]	IncHI1B(pNDM-MAR), repB	GCF_017315205.1	SAMN18106513	Clinical, pathogen
KPG1	Reference strain	-	-	161	2023	Lebanon	human	K13	O3b	blaSHV-89, fosA6, OqxA, OqxA, OqxB, OqxB	ampicillin, fosfomycin, unknown[OqxA_1_EU370913], unknown[OqxB_1_EU370913]	None	GCF_032676435.1	SAMN37719758	Clinical, pathogen
RHB39-C10	Reference strain	-	-	161	2017	UK	cow	K13	O3b	blaSHV-89, fosA6, OqxA, OqxA, OqxB, OqxB	ampicillin, fosfomycin, unknown[OqxA_1_EU370913], unknown[OqxB_1_EU370913]	IncFIB(K), IncFIB(pNDM-Mar), IncHI1B(pNDM-MAR)	GCF_013811445.1	SAMN15148399	Livestock, non-pathogen
Kp007	Reference strain	-	-	161	2019	China	animal	K13	O3b	blaSHV-89, fosA6, OqxA, OqxA, OqxB, OqxB, qnrS1, tet(A)	ampicillin, fosfomycin, unknown[OqxA_1_EU370913], unknown[OqxB_1_EU370913], ciprofloxacin I/R, tetracycline	IncFIB(pKPHS1), IncR	GCF_036066855.1	SAMN36708486	Animal, non-pathogen
Kp001	Reference strain	-	-	161	2019	China	animal	K13	O3b	blaSHV-89, fosA6, OqxA, OqxA, OqxB, OqxB, qnrS1, tet(A)	ampicillin, fosfomycin, unknown[OqxA_1_EU370913], unknown[OqxB_1_EU370913], ciprofloxacin I/R, tetracycline	IncFIB(pKPHS1), IncR	GCF_036066955.1	SAMN36708473	Animal, non-pathogen
Kp006	Reference strain	-	-	161	2019	China	animal	K13	O3b	blaSHV-89, fosA6, OqxA, OqxA, OqxB, OqxB, qnrS1, tet(A)	ampicillin, fosfomycin, unknown[OqxA_1_EU370913], unknown[OqxB_1_EU370913], ciprofloxacin I/R, tetracycline	IncFIB(pKPHS1), IncR	GCF_036067015.1	SAMN36708485	Animal, non-pathogen
SJIM9.1	Metagenome-assembled genome (MAG)	99.1	0.077	188?	2022	Pier	seaweed	K8	O3b	blaSHV-37, OqxA, OqxA, OqxB, OqxB	ampicillin, unknown[OqxA_1_EU370913], unknown[OqxB_1_EU370913]	None	Pending	SAMD01828799	Environmental
EuSCAPE_TR305	Reference strain	-	-	188	2013	Turkey	human	K39	O3b	blaSHV-187, fosA6, OqxA, OqxA, OqxB, OqxB	ampicillin, fosfomycin, unknown[OqxA_1_EU370913], unknown[OqxB_1_EU370913]	Col440II	GCF_900508265.1	SAMEA3729899	Clinical, pathogen
1219	Reference strain	-	-	188	2015	Belgium	human	-	O1ab	aph(3'')-Ib, aph(3')-Ia, aph(6)-Id, blaOXA-517, blaSHV-37, blaTEM-1B, dfrA14, fosA6, OqxA, OqxA, OqxB, OqxB, sul1, sul2	streptomycin, kanamycin, ampicillin, trimethoprim, fosfomycin, unknown[OqxA_1_EU370913], unknown[OqxB_1_EU370913], sulfisoxazole	ColRNAI, IncFIB(K), IncFII(K), IncL, IncX3(pEC14)	GCF_003598825.1	SAMN07716502	Clinical, pathogen
CVUAS 14EP03163	Reference strain	-	-	188	2014	Germany	chicken	K31	O3b	blaSHV-37, fosA6, OqxA, OqxA, OqxB, OqxB	ampicillin, fosfomycin, unknown[OqxA_1_EU370913], unknown[OqxB_1_EU370913]	IncFIB(pNDM-Mar), IncHI1B(pNDM-MAR), repB	GCF_019678895.1	SAMN08605678	Poultry, pathogen
B19293	Reference strain	-	-	188	2019	Ireland	seawater	K37	O2a	aac(6')-Ib-cr, aac(6')-Ib-cr, aac(6')-IIc, aadA16, ARR-3, blaKPC-2, dfrA27, ere(A), fosA6, OqxA, OqxA, OqxB, OqxB, qacE, qacE, qnrB6, sul1, sul1, tet(A)	unknown[aac(6')-Ib-cr_1_DQ303918], amikacin, tobramycin, ciprofloxacin I/R, gentamicin, streptomycin, rifampicin, ampicillin, amoxicillin/clavulanic acid, cefoxitin, ceftriaxone, meropenem, trimethoprim, erythromycin, fosfomycin, unknown[OqxA_1_EU370913], unknown[OqxB_1_EU370913], unknown[qacE_1_X68232], sulfisoxazole, tetracycline	Col(pHAD28), IncFIB(K), IncN, IncR	GCF_036287785.1	SAMN39499960	Environmental, non-pathogen
RHBSTW-00515	Reference strain	-	-	188	2017	UK	wastewater	K51	O2afg	blaSHV-37, fosA6, OqxA, OqxA, OqxB, OqxB	ampicillin, fosfomycin, unknown[OqxA_1_EU370913], unknown[OqxB_1_EU370913]	IncFIB(K), IncFIB(pQil), IncFII(pKP91)	GCF_013735895.1	SAMN15148644	Environmental, non-pathogen
